# Differential Chromatin Architecture and Risk Variants in Deep Layer Excitatory Neurons and Grey Matter Microglia Contribute to Major Depressive Disorder

**DOI:** 10.1101/2023.10.02.560567

**Authors:** Anjali Chawla, Doruk Cakmakci, Wenmin Zhang, Malosree Maitra, Reza Rahimian, Haruka Mitsuhashi, MA Davoli, Jenny Yang, Gary Gang Chen, Ryan Denniston, Deborah Mash, Naguib Mechawar, Matthew Suderman, Yue Li, Corina Nagy, Gustavo Turecki

## Abstract

Major depressive disorder (MDD) associated genetic variants reside primarily in the non-coding, regulatory genome. Here we investigate genome-wide regulatory differences and putative gene-regulatory effects of disease risk-variants by examining chromatin accessibility combined with single-cell gene-expression profiles in over 200,000 cells from the dorsolateral prefrontal cortex (DLPFC) of 84 individuals with MDD and neurotypical controls. MDD-associated accessibility alterations were prominent in deep-layer excitatory neurons characterized by transcription factor (TF) motif accessibility and binding of nuclear receptor (NR)4A2, an activity-dependent TF responsive to pathological stress. The same neurons were significantly enriched for MDD-associated genetic variation disrupting cis-regulatory sites and TF binding associated with genes involved in synaptic communication. Furthermore, a grey matter microglial cluster exhibited differentially closed chromatin in MDD affecting binding sites bound by TFs known to regulate immune homeostasis. In summary, our study points to specific cell types and regulatory mechanisms whereby genetic variation may increase predisposition to MDD.
