## Supplementary tables for "Differential Chromatin Architecture and Risk Variants in Deep Layer Excitatory Neurons and Grey Matter Microglia Contribute to Major Depressive Disorder": Supplementary Table 1.xlsx

### Sheet: PerLibraryStats
Sample	SequencingLane	Batch	ReadsMappedToGenome	Valid barcodes	Q30 bases in barcode	ConfidentlyMappedReadPairs	UnmappedReadPairs	FragmentsInNucleosomeFree	FragmentsInANucleosome	PercentDuplicates	Insert size	SequencedReadPairs
A1+B1	Flowcell	B1	0.99	0.963	0.896	0.8997	0.0088	0.582	0.383	0.382	156.8	743289011
A2+B2	Flowcell	B7	0.968	0.959	0.899	87.6%	3.0%	54.2%	38.6%	0.448	143	802691796
A3+B3	Flowcell	B6	0.97	96.0%	89.4%	0.862	0.031	0.586	0.313	0.408	137	594300336
A4+B4	Flowcell	B9	0.99	0.96	0.896	0.901	0.009	0.559	0.361	0.362	142	661225295
A5+B5	Flowcell	B3	0.993	96.2%	90.2%	86.0%	0.6%	72.0%	23.6%	0.4	96.5	598094818
A6+B6	Flowcell	B1	0.986	96.2%	89.8%	85.7%	1.2%	68.8%	23.8%	0.252	110.2	399624317
A7+B7	Flowcell	B3	0.993	96.1%	0.903	0.844	0.006	0.816	0.168	0.418	77.8	512955543
A8+B8	Flowcell	B7	0.974	0.958	0.897	0.889	0.025	0.479	0.446	0.275	154.2	455693357
A9+B9	Flowcell	B10	0.984	0.959	0.897	0.886	0.015	0.606	0.34	31.2%	129.3	544029598
A10+B10	Flowcell	B10	0.985	0.959	0.895	0.897	0.014	0.525	0.388	0.28	148	498833334
A11+B11	Flowcell	B8	0.993	0.96	0.896	0.907	0.006	0.444	0.474	0.236	157.9	398486861
A12+B12	Flowcell	B9	0.99	0.96	0.892	0.888	0.009	0.606	0.323	0.285	132.7	402678375
A13+B13	Flowcell	B8	0.992	0.959	0.887	0.931	0.006	0.312	0.515	0.224	194.3	536289343
A14+B14	Flowcell	B5	0.993	0.956	0.89	0.902	0.006	0.462	0.432	0.297	163.7	567268090
A15+B15	Flowcell	B8	0.993	0.96	0.891	0.921	0.005	0.356	0.499	0.223	183.4	499305062
A16+B16	Flowcell	B2	0.991	0.96	0.899	0.88	0.007	0.621	0.342	0.253	120.4	385698861
A17+B17	Flowcell	B3	0.992	0.96	0.9	0.855	0.007	0.74	0.23	0.439	91.96	487816665
A18+B18	Flowcell	B6	0.969	0.961	0.899	0.876	0.029	0.589	0.347	0.335	136.1	676387918
A19+B19	Flowcell	B6	0.981	0.959	0.893	0.899	0.017	0.46	0.45	0.285	159.7	220727955
A20+B20	Flowcell	B5	0.991	0.96	0.897	0.897	0.008	0.555	0.388	0.432	140	594950394
A21+B21	Flowcell	B8	0.992	0.96	0.891	0.924	0.006	0.364	0.484	0.22	184.1	388352378
A22+B22	Flowcell	B9	0.989	0.96	0.894	0.901	0.01	0.556	0.357	0.356	144.5	393834997
A23+B23	Flowcell	B5	0.991	0.961	0.9	0.887	0.007	0.599	0.335	0.258	133.6	446513476
A24+B24	L1	B7	0.972	0.961	0.903	0.895	0.026	0.468	0.465	0.427	156	456269696
A25+B25	L1	B3	0.988	0.963	0.909	0.844	0.01	0.773	0.187	0.557	81.95	765522323
A26+B26	L1	B10	0.99	0.963	0.903	0.924	0.009	0.352	0.482	0.39	187.9	737998960
A27+B27	L1	B8	0.994	0.962	0.899	0.931	0.005	0.319	0.538	0.379	188.5	481137591
A28+B28	L1	B2	0.994	0.964	0.901	0.884	0.005	0.625	0.295	0.322	130	342986583
A29+B29	L1	B4	0.991	0.963	0.914	83.6%	0.008	0.894	0.102	0.426	76.5	212009360
A30+B30	L2	B9	0.992	0.961	0.906	91.2%	0.007	0.473	0.417	0.411	164.5	592,546,966
A31+B31	L2	B1	0.981	0.964	0.906	0.903	0.017	0.436	0.482	0.467	162.5	747151111
A32+B32	L2	B2	0.994	0.964	0.904	0.926	0.005	0.327	0.513	0.415	189	625967228
A33+B33	L2	B6	0.981	0.964	0.908	0.899	0.018	0.467	0.393	0.413	168.1	425038668
A34+B34	L2	B4	0.992	0.964	0.912	0.859	0.007	0.745	0.232	0.431	99.4	381019364
A35+B35	L2	B4	0.992	0.963	0.918	0.849	0.008	0.868	0.128	0.396	84	217746139
A36+B36	L3	B5	0.993	0.963	0.903	0.889	0.006	0.604	0.309	0.409	136.4	737804007
A37+B37	L1	B7	0.968	0.961	0.901	0.883	0.03	0.566	0.375	0.519	140.2	606756571
A38+B38	L3	B2	0.993	0.964	0.904	0.887	0.006	0.567	0.352	0.371	138.1	397807953
A39+B39	L3	B4	0.993	0.963	0.912	0.854	0.007	0.785	0.197	0.456	91.7	345303888
A40+B40	L3	B1	0.987	0.964	0.901	0.905	0.012	44.4%	0.461	0.439	164	744107089
A41+B41	L3	B10	0.988	0.962	0.892	0.922	0.011	0.327	0.485	0.354	199.3	180773233
		mean	0.987146	0.96127	0.900211	0.891686	0.0112842	0.551703	0.368105	0.36625	141.347	5.05361e+08
		216+`129
		Flowcell

### Sheet: PerSubjectStats
Subject	Age	Sex	Race	PMI	pHValue	Condition	MeanFRIP	MeanTSSEnrichment	Mean_nFrags	MeanNucleosomeRatio	MeanAmuletDoublet	MeanArchRDoubletEnrichment	NumFilteredCells
atac_A10B10female	40	female	NA	49.5	6.81	Case	0.36618	5.17953	34618.2	1.51792	0.0798085	0.890496	2506
atac_A10B10male	44	male	Caucasien	79.32	6.27	Case	0.397341	5.89941	28936	1.60926	0.0730943	0.837278	2873
atac_A11B11female	32	female	Caucasian	41	6.89	Case	0.388756	6.17083	37032	2.16304	0.0366599	1.47714	1473
atac_A11B11male	55	male	Caucasian	21	6.7	Control	0.427452	8.43893	24027.3	1.75369	0.0248288	1.31242	4672
atac_A12B12female	41	female	Caucasian	54.25	6.7	Case	0.401246	6.63947	25658.6	1.30299	0.0631761	0.880931	2311
atac_A12B12male	22	male	Caucasian	24	6.68	Case	0.462896	8.98395	14460.9	0.97532	0.0244604	0.783126	4865
atac_A13B13female	22	female	Causasian	38.75	6.21	Case	0.414144	7.07458	24697.6	2.44257	0.0405031	0.989277	3975
atac_A13B13male	52	male	Caucasian	72.5	6.11	Control	0.430858	8.23556	13545.1	2.26365	0.0129378	0.976074	3169
atac_A14B14female	46	female	W/H	21	5.93	Control	0.354326	6.02358	16446.2	1.37766	0.00956284	1.27744	732
atac_A14B14male	41	male	Caucasian	24	6	Control	0.41144	6.71541	23432.7	2.05874	0.0429394	1.56206	2259
atac_A15B15female	76	female	Caucasian	26.5	6.5	Control	0.423444	7.53093	30525.2	1.96358	0.0493984	-1	3158
atac_A15B15male	20	male	Caucasian	12	6.3	Control	0.403247	7.7987	26805.9	2.42248	0.0222134	-1	2521
atac_A16B16female	50	female	Caucasien	49.83	6.31	Case	0.424702	6.65794	30634.9	1.36481	0.0230061	1.85482	1956
atac_A16B16male	64	male	Caucasian	27.75	6.25	Case	0.41434	7.24467	23433.7	1.00969	0.0155987	1.54446	2372
atac_A17B17female	49	female	W	14	6.28	Control	0.427429	6.3123	31787.3	1.12748	0.186752	0.87078	1253
atac_A17B17male	87	male	Caucasian	37	6.47	Control	0.387657	6.20666	25031.5	0.747482	0.166023	0.781853	777
atac_A18B18female	20	female	AA	22	6.82	Control	0.477911	9.78996	18286.8	1.10604	0.0416667	0.794084	4608
atac_A18B18male	45	male	Caucasian	97.52	6.36	Control	0.50897	11.015	15404.7	0.941589	0.0461095	0.705441	4511
atac_A19B19female	28	female	W	22	6.5	Control	0.373472	5.92164	11591.3	1.65389	0.0166205	1.4943	1444
atac_A19B19male	59	male	Caucasian	66	6.21	Control	0.402294	6.10152	22075.7	1.794	0.0974478	1.67521	862
atac_A1B1female	54	female	Caucasien	56.08	6.5	Case	0.480506	10.0926	27704.1	1.20942	0.0903829	0.928167	4492
atac_A1B1male	82	male	Caucasian	28	6.72	Case	0.465532	8.73847	32420.5	1.47815	0.0710367	0.903541	3646
atac_A20B20female	31	female	Caucasien	44	6.43	Case	0.422902	6.73103	36758.1	1.53824	0.0580762	2.13573	1653
atac_A20B20male	44	male	Caucasian	93.25	7	Case	0.378937	6.11672	45740.4	1.64734	0.112745	2.21109	1836
atac_A21B21female	54	female	Caucasian	28.5	6.77	Case	0.455033	9.52766	19841.9	1.93206	0.0144344	-1	4226
atac_A21B21male	55	male	Caucasian	57.5	6.1	Case	0.486515	8.38924	18500.3	1.99383	0.0202361	-1	3558
atac_A22B22female	55	female	Caucasien	70.72	5.95	Case	0.490904	9.33728	18870.8	1.10205	0.0333836	1.28887	4643
atac_A22B22male	32	male	Caucasien	51.33	6.36	Case	0.45151	8.71635	27226.4	1.3351	0.0463428	1.46236	1791
atac_A23B23female	24	female	W/H	16	6.62	Control	0.37655	6.14102	15477.7	1.14216	0.0141574	0.886885	3673
atac_A23B23male	31	male	Caucasian	29.5	6.67	Control	0.339028	5.39627	13197.5	0.991867	0.00265604	0.917936	2259
atac_A24B24female	65	female	Caucasian	64	6.31	Case	0.411524	7.8446	14660.1	1.31099	0.012023	1.28545	1913
atac_A24B24male	44	male	Caucasian	41.5	6.4	Case	0.449717	8.31379	17287	1.43447	0.0304462	1.30455	3810
atac_A25B25female	81	female	Caucasien	53.08	6.37	Control	0.361793	4.85539	30451.3	0.745358	0.229462	1.16724	353
atac_A25B25male	27	male	Caucasian	20.5	6.55	Control	0.429636	7.75175	37928.9	1.0926	0.383807	1.30307	951
atac_A26B26female	48	female	Caucasian	36.75	6.5	Case	0.414875	6.98232	22696.9	2.29613	0.022715	0.863196	3698
atac_A26B26male	37	male	Caucasien	62.88	6.44	Case	0.453634	8.69192	26223.5	1.85409	0.0604851	0.860306	3257
atac_A27B27female	46	female	Caucasian	15	6.53	Case	0.45444	8.69164	21758.4	2.44313	0.0229581	1.0315	4530
atac_A27B27male	29	male	Caucasian	27	6.96	Case	0.408346	7.38777	32598.3	2.92473	0.0220374	1.13042	2405
atac_A28B28female	38	female	W	11	6.73	Control	0.416997	7.50941	15511.1	1.36451	0.0120586	2.91892	1161
atac_A28B28male	48	male	Caucasian	14	6.25	Control	0.416855	7.52079	15638.6	1.37396	0.0161681	2.91199	1237
atac_A29B29female	42	female	W	20.41	6.33	Control	0.471948	9.63566	7824.88	0.215445	0.0125879	1.25079	2701
atac_A29B29male	43	male	Caucasian	27	6.7	Control	0.506739	11.7273	7293.64	0.156206	0.0229039	1.22954	2445
atac_A2B2female	44	female	W/H	14.8	6.31	Control	0.32895	5.808	30454.6	1.17721	0.0205681	1.01452	1021
atac_A2B2male	56	male	Caucasian	53	6.26	Control	0.504307	9.76672	32946.6	1.19898	0.170634	1.12974	4243
atac_A30B30female	43	female	W	20	6.66	Control	0.377569	6.09077	7620.89	1.27265	0.0532003	0.128683	1203
atac_A30B30male	45	male	Caucasian	35.5	6.19	Control	0.442029	7.61639	21182.9	1.7098	0.273859	0.164558	723
atac_A31B31female	40	female	Caucasien	76.62	6.24	Control	0.4131	7.16656	30517.1	1.92481	0.0384244	1.53438	4138
atac_A31B31male	21	male	Caucasian	24	6.42	Control	0.381997	6.32851	30072.8	1.06955	0.0636008	1.57645	1022
atac_A32B32female	55	female	NA	8.5	6.5	Control	0.449006	7.17367	29851.3	2.78609	0.0541516	1.74881	1385
atac_A32B32male	18	male	Caucasian	68.5	6.87	Control	0.489746	8.94223	21984.8	2.48205	0.0521008	1.52001	3570
atac_A33B33female	56	female	Hispanic	44.5	6.2	Case	0.381974	5.68305	34568.5	2.15493	0.0492636	1.73746	1969
atac_A33B33male	77	male	Caucasian	26.75	6.3	Case	0.52462	10.887	14461.2	1.18427	0.0233918	1.42815	3249
atac_A34B34female	41	female	Caucasien	56.12	6.18	Case	0.513855	10.1668	14052.9	0.537079	0.0128064	1.17886	4529
atac_A34B34male	34	male	Caucasian	48.25	6.45	Case	0.498118	11.2608	15155.9	0.453658	0.0461695	1.24486	1971
atac_A35B35female	59	female	Caucasian	25.6	6.27	Case	0.477116	9.50945	10622.1	0.227462	0.0170985	1.07613	1930
atac_A35B35male	51	male	Caucasian	65	7.01	Case	0.443181	8.81759	13063.4	0.248666	0.0267857	1.14991	1680
atac_A36B36female	73	female	Caucasien	20	6.53	Case	0.371771	6.52633	12547.1	0.850882	0.110588	0.21786	425
atac_A36B36male	24	male	Caucasian	31	6.53	Case	0.355433	5.50961	30141.8	1.22235	0.143251	0.263592	363
atac_A37B37female	80	female	Caucasian	46.9	7	Case	0.55208	11.4442	23479.3	1.00431	0.0623832	1.27411	4280
atac_A37B37male	53	male	Caucasien	58.17	6.16	Case	0.553186	12.1028	24111.9	1.00874	0.0714576	1.34451	2463
atac_A38B38female	58	female	Caucasien	55.25	6.21	Case	0.386164	6.69382	20485.2	1.44077	0.00674847	1.95563	1630
atac_A38B38male	30	male	Caucasian	51.5	6.7	Case	0.389977	6.04223	31622.2	2.1624	0.0267666	2.16981	1868
atac_A39B39female	57	female	NA	17	6.21	Control	0.381935	6.67354	12881.8	0.282657	0.00386287	1.72718	2071
atac_A39B39male	26	male	Caucasian	12	6.75	Control	0.542315	14.0654	8192.04	0.108071	0.00657895	1.41715	2128
atac_A3B3female	16	female	Caucasien	66.37	6.51	Case	0.473219	9.1397	23839.3	1.07713	0.0694114	1.13053	2939
atac_A3B3male	42	male	Caucasian	31	6.78	Case	0.393332	6.01148	31607.5	1.4144	0.0841088	1.24454	2794
atac_A40B40female	72	female	Caucasian	17	6.1	Control	0.393525	7.34623	31233.2	1.8417	0.0456807	2.45735	2211
atac_A40B40male	19	male	Caucasian	32	6.55	Control	0.413077	9.00396	31464.6	1.36434	0.0432692	2.30673	832
atac_A41B41female	66	female	Caucasian	61	6.8	Control	0.421831	7.60734	16844	2.39391	0.0218182	1.94313	1100
atac_A41B41male	54	male	Caucasian	25.25	6.61	Control	0.453167	9.82555	9262.57	2.1673	0.0163239	1.91388	3063
atac_A42B42female	25	female	Caucasian	20	6.73	Case	0.424822	6.67239	33676	1.42125	0.208333	3.23077	624
atac_A42B42male	19	male	Caucasian	29.5	6.17	Case	0.374878	6.13685	33374.2	1.5586	0.0838926	3.08333	596
atac_A4B4female	40	female	NA	20.28	6.33	Control	0.485812	9.32939	21618.5	1.31352	0.032734	0.780475	4338
atac_A4B4male	42	male	Caucasian	63	6.75	Control	0.509963	10.1942	24108.9	1.03357	0.0705982	0.742742	4731
atac_A5B5female	36	female	Caucasian	26	6.9	Case	0.387141	5.35022	42629.1	1.18143	0.173077	1.31558	1508
atac_A5B5male	47	male	Caucasian	62.25	6.79	Case	0.362415	5.22728	38532.5	0.941496	0.12801	1.25137	789
atac_A6B6female	49	female	Caucasian	59.5	7.5	Case	0.404864	6.43576	27976.2	1.26028	0.0431073	1.5451	2227
atac_A6B6male	26	male	Caucasian	34	6.67	Case	0.358486	5.43794	29241.1	1.21512	0.0157895	1.52133	950
atac_A7B7female	55	female	Caucasian	26.25	6.5	Case	0.396145	6.17448	43764.2	0.860653	0.252315	1.7284	432
atac_A7B7male	22	male	Caucasian	20	6.71	Case	0.371834	5.55025	45798.6	0.840684	0.198676	1.72759	906
atac_A8B8female	23	female	AA	10.5	5.88	Control	0.423318	7.74998	16029.2	1.50134	0.0338325	0.870415	3606
atac_A8B8male	30	male	Caucasian	30	6.37	Control	0.333949	5.26811	24402.5	1.42202	0.023125	1.01997	1600
atac_A9B9female	49	female	Caucasian	67.25	6.81	Control	0.407984	7.11521	34467.8	1.23998	0.0588026	0.789074	2806
atac_A9B9male	54	male	Caucasian	54.5	6.3	Control	0.485144	9.47788	28114.6	0.852511	0.115359	0.759579	3008
	44.4048			39.0777	6.49048		0.427088	7.73059	24310	1.38793	0.0647127	1.22694	2398.29
													2243
