## Supplementary tables for "Differential Chromatin Architecture and Risk Variants in Deep Layer Excitatory Neurons and Grey Matter Microglia Contribute to Major Depressive Disorder": Supplementary_table_9.xlsx

### Sheet: LDSC_Marker
	Name	Coefficient	Coefficient_std_error	Coefficient_P_value	Trait
1	ExN1	5.74617e-08	2.10822e-08	0.00320919	MDD Howard(2019)
2	ExN2	1.02103e-07	3.93448e-08	0.00472842	MDD Howard(2019)
3	Oli3	5.14101e-08	3.15732e-08	0.0517324	MDD Howard(2019)
4	Mix1	1.521e-06	1.22604e-06	0.107381	MDD Howard(2019)
5	ExN11	3.2444e-08	2.86998e-08	0.129141	MDD Howard(2019)
6	Oli2	8.87819e-08	8.77057e-08	0.155704	MDD Howard(2019)
7	InLAMP5	8.69204e-08	9.28279e-08	0.174544	MDD Howard(2019)
8	Oli1	3.04458e-08	3.45224e-08	0.188912	MDD Howard(2019)
9	Oli5	3.27512e-08	3.84972e-08	0.197457	MDD Howard(2019)
10	ExN12	2.1447e-08	2.99039e-08	0.236627	MDD Howard(2019)
11	OPC4	1.49464e-08	2.47036e-08	0.27258	MDD Howard(2019)
12	InVIP	4.74276e-08	8.29011e-08	0.283628	MDD Howard(2019)
13	ExN4	4.50624e-09	3.61315e-08	0.450373	MDD Howard(2019)
14	Oli7	3.30422e-08	7.35828e-07	0.482092	MDD Howard(2019)
15	Mix2	3.13204e-08	1.16443e-06	0.489271	MDD Howard(2019)
16	ExN6	1.04872e-10	3.2181e-08	0.4987	MDD Howard(2019)
17	ExN8	-6.40774e-10	4.08067e-08	0.506264	MDD Howard(2019)
18	ExN9	-6.2816e-09	6.12023e-08	0.540874	MDD Howard(2019)
19	ExN5	-1.07004e-08	3.72266e-08	0.613112	MDD Howard(2019)
20	ExN3	-1.11623e-08	2.91987e-08	0.648876	MDD Howard(2019)
21	InPV	-2.40869e-08	6.18168e-08	0.651602	MDD Howard(2019)
22	InSST	-4.30809e-08	1.07236e-07	0.656063	MDD Howard(2019)
23	OPC3	-2.35224e-08	4.58061e-08	0.696207	MDD Howard(2019)
24	Ast4	-1.54837e-08	2.45208e-08	0.736127	MDD Howard(2019)
25	OPC2	-4.84847e-08	6.71326e-08	0.764921	MDD Howard(2019)
26	ExN10	-3.79983e-08	4.08641e-08	0.823781	MDD Howard(2019)
27	Ast1	-9.32393e-08	9.05215e-08	0.848501	MDD Howard(2019)
28	NA	-1.11112e-07	1.00866e-07	0.864678	MDD Howard(2019)
29	Ast2	-6.56674e-08	4.80343e-08	0.914202	MDD Howard(2019)
30	Ast3	-4.99036e-08	3.06999e-08	0.947975	MDD Howard(2019)
31	Oli4	-1.60421e-07	9.17038e-08	0.959884	MDD Howard(2019)
32	Mic3	-8.45235e-08	4.27936e-08	0.975874	MDD Howard(2019)
33	Mic2	-2.24104e-07	9.01452e-08	0.993541	MDD Howard(2019)
34	Mic1	-7.34488e-08	2.64064e-08	0.997294	MDD Howard(2019)
35	End2	-1.61821e-07	4.5986e-08	0.999783	MDD Howard(2019)
36	ExN1	4.43956e-08	1.35224e-08	0.000513342	MDD ALS(2023)
37	ExN2	7.64135e-08	2.38577e-08	0.000680295	MDD ALS(2023)
38	ExN8	3.59965e-08	2.66852e-08	0.0886798	MDD ALS(2023)
39	ExN12	2.26171e-08	1.92441e-08	0.119943	MDD ALS(2023)
40	ExN11	2.09176e-08	1.86709e-08	0.131286	MDD ALS(2023)
41	ExN4	2.12419e-08	2.04314e-08	0.149247	MDD ALS(2023)
42	InVIP	5.71963e-08	5.75376e-08	0.160095	MDD ALS(2023)
43	InLAMP5	4.56847e-08	6.35818e-08	0.236219	MDD ALS(2023)
44	Mix1	2.36718e-07	3.82491e-07	0.267996	MDD ALS(2023)
45	OPC4	8.58051e-09	1.51621e-08	0.285725	MDD ALS(2023)
46	ExN3	1.12662e-08	2.00601e-08	0.287187	MDD ALS(2023)
47	Oli3	9.99797e-09	2.06178e-08	0.313867	MDD ALS(2023)
48	ExN9	1.43152e-08	3.53751e-08	0.34286	MDD ALS(2023)
49	Oli7	1.3973e-07	3.65115e-07	0.350971	MDD ALS(2023)
50	Oli1	2.56274e-09	2.07041e-08	0.450745	MDD ALS(2023)
51	ExN5	2.61429e-09	2.31058e-08	0.454958	MDD ALS(2023)
52	Oli2	2.30834e-09	4.8695e-08	0.481096	MDD ALS(2023)
53	InPV	-7.32257e-09	4.24119e-08	0.568538	MDD ALS(2023)
54	ExN6	-4.80151e-09	2.02374e-08	0.593772	MDD ALS(2023)
55	Oli5	-7.06512e-09	2.31718e-08	0.619779	MDD ALS(2023)
56	OPC3	-1.44537e-08	2.95427e-08	0.687667	MDD ALS(2023)
57	Ast1	-6.05157e-08	6.5667e-08	0.821619	MDD ALS(2023)
58	InSST	-6.8656e-08	6.38815e-08	0.858755	MDD ALS(2023)
59	Ast2	-3.85776e-08	3.56574e-08	0.860351	MDD ALS(2023)
60	ExN10	-2.55481e-08	2.19185e-08	0.878111	MDD ALS(2023)
61	OPC2	-5.28982e-08	4.37702e-08	0.886581	MDD ALS(2023)
62	Oli4	-7.42313e-08	6.03517e-08	0.890648	MDD ALS(2023)
63	Ast4	-2.19527e-08	1.53711e-08	0.92338	MDD ALS(2023)
64	Mix2	-5.61262e-07	3.75987e-07	0.932252	MDD ALS(2023)
65	Mic2	-9.4152e-08	5.57382e-08	0.954408	MDD ALS(2023)
66	NA	-1.24335e-07	7.1468e-08	0.959046	MDD ALS(2023)
67	Ast3	-4.37013e-08	2.06262e-08	0.982943	MDD ALS(2023)
68	Mic3	-6.77758e-08	2.95607e-08	0.989069	MDD ALS(2023)
69	End2	-8.77174e-08	3.31621e-08	0.995917	MDD ALS(2023)
70	Mic1	-4.83219e-08	1.69061e-08	0.99787	MDD ALS(2023)
71	ExN1	5.20814e-08	2.35348e-08	0.0134505	Insomnia
72	ExN12	6.91983e-08	3.31845e-08	0.0185228	Insomnia
73	ExN8	8.52624e-08	4.81016e-08	0.0381516	Insomnia
74	ExN2	5.56322e-08	3.65072e-08	0.0637707	Insomnia
75	ExN9	8.18441e-08	6.03958e-08	0.0876882	Insomnia
76	Oli2	1.03445e-07	8.35066e-08	0.107717	Insomnia
77	Oli5	6.11215e-08	4.97923e-08	0.109812	Insomnia
78	ExN10	4.82387e-08	5.25021e-08	0.179101	Insomnia
79	OPC4	2.35983e-08	2.75466e-08	0.195814	Insomnia
80	OPC3	3.4465e-08	5.18291e-08	0.253034	Insomnia
81	Oli1	2.21036e-08	3.55786e-08	0.267214	Insomnia
82	ExN11	1.74494e-08	2.87149e-08	0.271701	Insomnia
83	OPC2	3.80949e-08	7.18319e-08	0.29794	Insomnia
84	Mic2	4.03143e-08	1.3966e-07	0.38642	Insomnia
85	Oli3	3.22428e-09	3.40314e-08	0.462259	Insomnia
86	InVIP	7.24879e-09	8.89798e-08	0.467536	Insomnia
87	InSST	7.75995e-09	1.16568e-07	0.473462	Insomnia
88	ExN4	1.30386e-09	3.31948e-08	0.484334	Insomnia
89	Oli4	1.54497e-09	1.18452e-07	0.494797	Insomnia
90	InLAMP5	-1.79824e-08	9.41156e-08	0.575763	Insomnia
91	Mix1	-2.13785e-07	9.91733e-07	0.585337	Insomnia
92	NA	-2.34822e-08	6.44921e-08	0.642112	Insomnia
93	ExN3	-1.39909e-08	3.56506e-08	0.652635	Insomnia
94	Mic3	-2.29183e-08	5.46273e-08	0.662589	Insomnia
95	Mix2	-3.98938e-07	6.54241e-07	0.728993	Insomnia
96	Mic1	-2.88934e-08	3.36697e-08	0.804593	Insomnia
97	ExN5	-3.47631e-08	3.42653e-08	0.844834	Insomnia
98	ExN6	-3.56653e-08	3.27264e-08	0.862099	Insomnia
99	Oli7	-5.07659e-07	4.05871e-07	0.894495	Insomnia
100	Ast2	-7.50646e-08	5.16537e-08	0.92692	Insomnia
101	OPC1	-1.70455e-07	1.15378e-07	0.930211	Insomnia
102	Ast1	-1.74224e-07	1.08042e-07	0.94658	Insomnia
103	Ast4	-5.18109e-08	2.76294e-08	0.969618	Insomnia
104	Ast3	-7.38783e-08	3.25011e-08	0.98849	Insomnia
105	End2	-2.16261e-07	5.06998e-08	0.99999	Insomnia
106	ExN2	1.90971e-07	5.61552e-08	0.000335975	Neuroticism
107	ExN1	9.16042e-08	3.49461e-08	0.00437972	Neuroticism
108	ExN9	1.79634e-07	8.7534e-08	0.020077	Neuroticism
109	ExN4	9.93747e-08	5.12664e-08	0.0262875	Neuroticism
110	Oli1	9.7997e-08	6.35747e-08	0.0616039	Neuroticism
111	ExN3	6.73108e-08	5.29487e-08	0.101821	Neuroticism
112	ExN5	7.51746e-08	6.71127e-08	0.13133	Neuroticism
113	Oli2	1.58395e-07	1.50392e-07	0.146122	Neuroticism
114	Oli3	6.78478e-08	6.58774e-08	0.151526	Neuroticism
115	ExN12	4.73581e-08	4.63535e-08	0.153468	Neuroticism
116	ExN6	4.20312e-08	5.10345e-08	0.205088	Neuroticism
117	Oli4	1.44877e-07	1.99301e-07	0.233634	Neuroticism
118	ExN8	4.13996e-08	6.20667e-08	0.25238	Neuroticism
119	ExN11	2.59788e-08	4.82711e-08	0.295225	Neuroticism
120	Mix2	7.63751e-07	2.45754e-06	0.377985	Neuroticism
121	Oli5	1.9499e-08	7.06318e-08	0.391249	Neuroticism
122	InVIP	3.41174e-08	1.3618e-07	0.401088	Neuroticism
123	ExN10	-4.1595e-09	7.08586e-08	0.523405	Neuroticism
124	InPV	-8.29529e-09	1.1437e-07	0.52891	Neuroticism
125	Oli7	-2.14795e-07	6.6561e-07	0.62654	Neuroticism
126	InLAMP5	-5.80387e-08	1.26593e-07	0.676691	Neuroticism
127	Ast1	-9.44111e-08	1.61104e-07	0.721072	Neuroticism
128	Ast2	-5.54849e-08	8.51476e-08	0.742681	Neuroticism
129	InSST	-1.316e-07	2.01272e-07	0.743393	Neuroticism
130	Ast3	-6.80113e-08	6.22411e-08	0.862739	Neuroticism
131	Ast4	-4.93006e-08	4.38636e-08	0.869483	Neuroticism
132	Mic3	-8.04626e-08	6.97631e-08	0.875621	Neuroticism
133	OPC4	-4.70359e-08	4.03793e-08	0.87796	Neuroticism
134	Mic2	-2.9588e-07	1.48287e-07	0.976996	Neuroticism
135	OPC2	-1.97666e-07	9.90409e-08	0.977022	Neuroticism
136	OPC1	-4.37655e-07	1.78809e-07	0.99281	Neuroticism
137	Mic1	-1.07868e-07	3.94877e-08	0.99685	Neuroticism
138	OPC3	-2.10786e-07	7.31248e-08	0.998028	Neuroticism
139	NA	-2.50022e-07	8.45256e-08	0.998452	Neuroticism
140	NA	-3.18535e-06	6.74544e-07	0.999999	Neuroticism
141	ExN2	2.80974e-07	8.654e-08	0.000583651	Body Mass Index
142	ExN4	2.29838e-07	9.98867e-08	0.0106961	Body Mass Index
143	ExN5	1.59781e-07	1.10096e-07	0.0733505	Body Mass Index
144	ExN1	8.68799e-08	6.79191e-08	0.100419	Body Mass Index
145	ExN12	1.43654e-07	1.13815e-07	0.103443	Body Mass Index
146	Mix1	4.14428e-06	4.18595e-06	0.161076	Body Mass Index
147	ExN11	7.89747e-08	8.07383e-08	0.163998	Body Mass Index
148	ExN8	7.91961e-08	1.08751e-07	0.233235	Body Mass Index
149	OPC4	5.15843e-08	7.15139e-08	0.235357	Body Mass Index
150	Oli3	5.33032e-08	7.44883e-08	0.237122	Body Mass Index
151	ExN6	5.80409e-08	1.02641e-07	0.285876	Body Mass Index
152	InVIP	7.41496e-08	1.89674e-07	0.347924	Body Mass Index
153	ExN3	2.28306e-08	7.21648e-08	0.375862	Body Mass Index
154	Oli2	6.79283e-08	2.40073e-07	0.388608	Body Mass Index
155	ExN10	-2.73905e-08	9.12383e-08	0.617991	Body Mass Index
156	Oli4	-1.01114e-07	2.26308e-07	0.67249	Body Mass Index
157	Oli1	-6.63993e-08	9.59294e-08	0.755584	Body Mass Index
158	OPC2	-1.2177e-07	1.70766e-07	0.762101	Body Mass Index
159	OPC3	-9.86538e-08	1.18192e-07	0.798055	Body Mass Index
160	Oli7	-6.65051e-07	7.43105e-07	0.814596	Body Mass Index
161	Mix2	-2.00628e-06	1.686e-06	0.882969	Body Mass Index
162	Ast4	-8.06291e-08	6.51925e-08	0.891916	Body Mass Index
163	OPC1	-3.72186e-07	2.73471e-07	0.913239	Body Mass Index
164	Ast3	-1.25416e-07	8.6226e-08	0.927096	Body Mass Index
165	Oli5	-1.40442e-07	8.82109e-08	0.94432	Body Mass Index
166	ExN9	-2.05949e-07	1.29335e-07	0.944349	Body Mass Index
167	InSST	-3.06869e-07	1.60283e-07	0.972224	Body Mass Index
168	Ast1	-4.16167e-07	2.05746e-07	0.978449	Body Mass Index
169	Ast2	-2.84022e-07	1.39213e-07	0.979335	Body Mass Index
170	Mic2	-3.69401e-07	1.58399e-07	0.990152	Body Mass Index
171	InLAMP5	-4.84435e-07	1.96055e-07	0.993261	Body Mass Index
172	InPV	-3.21651e-07	1.21593e-07	0.995919	Body Mass Index
173	Mic1	-1.74307e-07	6.14629e-08	0.997716	Body Mass Index
174	End2	-4.08537e-07	1.23113e-07	0.999547	Body Mass Index
175	Mic3	-3.70402e-07	9.06494e-08	0.999978	Body Mass Index
176	ExN2	1.1851e-06	3.26561e-07	0.000142239	Bipolar Disorder
177	ExN1	4.83867e-07	1.72608e-07	0.00252938	Bipolar Disorder
178	ExN4	9.23846e-07	3.30478e-07	0.0025911	Bipolar Disorder
179	ExN11	5.65022e-07	2.38733e-07	0.00897238	Bipolar Disorder
180	ExN12	5.54769e-07	2.7589e-07	0.0221714	Bipolar Disorder
181	InPV	8.85095e-07	5.17681e-07	0.0436579	Bipolar Disorder
182	InVIP	9.72591e-07	7.16388e-07	0.0872904	Bipolar Disorder
183	Mix2	5.75398e-06	1.06561e-05	0.294609	Bipolar Disorder
184	Mix1	6.36319e-06	1.41804e-05	0.326812	Bipolar Disorder
185	ExN10	4.18487e-08	3.50454e-07	0.452474	Bipolar Disorder
186	OPC4	2.45221e-08	2.21284e-07	0.455881	Bipolar Disorder
187	Oli3	2.51884e-08	2.85069e-07	0.464796	Bipolar Disorder
188	ExN5	1.5241e-08	2.68128e-07	0.477335	Bipolar Disorder
189	Oli2	-1.38124e-08	7.15202e-07	0.507704	Bipolar Disorder
190	ExN6	-7.19203e-08	3.44884e-07	0.582594	Bipolar Disorder
191	ExN8	-8.76815e-08	3.1735e-07	0.608838	Bipolar Disorder
192	InSST	-3.39637e-07	6.78629e-07	0.69163	Bipolar Disorder
193	Oli4	-4.82637e-07	9.1861e-07	0.700347	Bipolar Disorder
194	InLAMP5	-4.06973e-07	7.67252e-07	0.702093	Bipolar Disorder
195	ExN3	-1.54737e-07	2.69678e-07	0.716943	Bipolar Disorder
196	End2	-4.44771e-07	5.26874e-07	0.800713	Bipolar Disorder
197	Ast4	-1.85139e-07	1.95799e-07	0.827812	Bipolar Disorder
198	Oli5	-3.2519e-07	3.39173e-07	0.831163	Bipolar Disorder
199	OPC1	-4.22665e-07	4.39405e-07	0.831951	Bipolar Disorder
200	Ast1	-8.6305e-07	8.27298e-07	0.851576	Bipolar Disorder
201	Mic2	-9.96908e-07	8.7353e-07	0.873115	Bipolar Disorder
202	OPC3	-5.37869e-07	4.19834e-07	0.899929	Bipolar Disorder
203	Mic3	-6.81525e-07	4.67057e-07	0.927744	Bipolar Disorder
204	Ast3	-4.20869e-07	2.54466e-07	0.950929	Bipolar Disorder
205	Oli1	-4.55793e-07	2.23801e-07	0.979155	Bipolar Disorder
206	OPC2	-1.23319e-06	5.68628e-07	0.984948	Bipolar Disorder
207	Oli7	-5.63228e-06	2.32245e-06	0.992349	Bipolar Disorder
208	Mic1	-6.79585e-07	2.40646e-07	0.997629	Bipolar Disorder
209	OPC1	-2.3333e-06	8.08936e-07	0.998039	Bipolar Disorder
210	Ast2	-9.95554e-07	3.35151e-07	0.998513	Bipolar Disorder
211	ExN2	6.74569e-08	2.94642e-08	0.0110265	Suicide Attempt
212	Oli5	8.70539e-08	4.07464e-08	0.01632	Suicide Attempt
213	ExN9	7.04771e-08	4.92064e-08	0.0760326	Suicide Attempt
214	ExN1	2.32972e-08	1.73797e-08	0.0900441	Suicide Attempt
215	ExN4	3.31037e-08	2.68823e-08	0.109081	Suicide Attempt
216	Oli4	9.89454e-08	8.49899e-08	0.122171	Suicide Attempt
217	Oli3	2.90512e-08	2.60537e-08	0.132414	Suicide Attempt
218	ExN11	1.66599e-08	2.62287e-08	0.262656	Suicide Attempt
219	ExN3	1.12374e-08	2.39912e-08	0.31975	Suicide Attempt
220	Ast4	5.86534e-09	1.67371e-08	0.363004	Suicide Attempt
221	Mic2	3.09027e-08	8.91347e-08	0.36441	Suicide Attempt
222	Mix1	4.98831e-07	1.64026e-06	0.380519	Suicide Attempt
223	InVIP	1.65602e-08	6.21073e-08	0.394874	Suicide Attempt
224	Oli1	5.09272e-09	2.47412e-08	0.418458	Suicide Attempt
225	OPC4	3.7712e-09	1.95483e-08	0.423512	Suicide Attempt
226	Mic3	3.55908e-09	3.58508e-08	0.46046	Suicide Attempt
227	OPC3	3.95496e-09	4.33144e-08	0.463624	Suicide Attempt
228	InLAMP5	-6.34316e-09	7.79371e-08	0.532433	Suicide Attempt
229	ExN12	-4.21698e-09	2.52549e-08	0.566306	Suicide Attempt
230	ExN8	-1.37188e-08	3.1759e-08	0.667116	Suicide Attempt
231	ExN5	-1.17747e-08	2.21936e-08	0.702133	Suicide Attempt
232	InPV	-2.45833e-08	4.45874e-08	0.709304	Suicide Attempt
233	InSST	-3.44433e-08	5.97039e-08	0.717997	Suicide Attempt
234	ExN10	-2.66542e-08	4.00058e-08	0.747377	Suicide Attempt
235	Ast1	-5.12986e-08	7.31636e-08	0.758395	Suicide Attempt
236	Oli2	-4.86718e-08	6.24956e-08	0.781952	Suicide Attempt
237	Ast3	-2.08334e-08	2.53496e-08	0.794417	Suicide Attempt
238	Ast2	-3.11133e-08	3.60149e-08	0.806178	Suicide Attempt
239	OPC2	-4.93853e-08	5.69842e-08	0.806933	Suicide Attempt
240	Oli7	-3.57622e-07	3.03289e-07	0.88083	Suicide Attempt
241	ExN6	-2.7333e-08	2.24857e-08	0.887926	Suicide Attempt
242	Mic1	-3.27509e-08	1.91899e-08	0.956059	Suicide Attempt
243	OPC1	-1.58031e-07	7.47212e-08	0.982783	Suicide Attempt
244	End2	-9.17564e-08	3.8063e-08	0.992038	Suicide Attempt
245	Mix2	-1.1958e-06	4.8921e-07	0.992744	Suicide Attempt
246	ExN2	6.15421e-07	1.71215e-07	0.000162548	Schizophrenia
247	ExN1	4.92991e-07	1.48595e-07	0.000453835	Schizophrenia
248	ExN6	7.32921e-07	2.46809e-07	0.00149099	Schizophrenia
249	ExN11	3.31339e-07	1.38315e-07	0.00829808	Schizophrenia
250	ExN4	3.85466e-07	1.7282e-07	0.0128588	Schizophrenia
251	ExN12	3.93693e-07	1.85089e-07	0.0167083	Schizophrenia
252	InPV	5.57274e-07	3.61038e-07	0.0613508	Schizophrenia
253	ExN5	1.29124e-07	1.50021e-07	0.194699	Schizophrenia
254	InSST	3.57312e-07	5.02622e-07	0.238575	Schizophrenia
255	ExN9	1.19178e-07	2.58258e-07	0.322231	Schizophrenia
256	InVIP	1.11848e-07	3.70956e-07	0.381512	Schizophrenia
257	Mix1	2.66603e-06	1.23697e-05	0.414677	Schizophrenia
258	ExN8	1.91323e-09	1.86097e-07	0.495899	Schizophrenia
259	Mix2	-5.49959e-07	5.09512e-06	0.542978	Schizophrenia
260	ExN10	-8.26304e-08	1.78012e-07	0.678742	Schizophrenia
261	Oli5	-1.04899e-07	2.15543e-07	0.686754	Schizophrenia
262	Oli4	-3.13019e-07	4.70082e-07	0.747257	Schizophrenia
263	ExN3	-1.50615e-07	1.56163e-07	0.832596	Schizophrenia
264	Oli3	-1.69471e-07	1.66465e-07	0.845674	Schizophrenia
265	Mic2	-5.08049e-07	4.80573e-07	0.854784	Schizophrenia
266	InLAMP5	-5.06053e-07	4.07081e-07	0.89309	Schizophrenia
267	Oli2	-5.72668e-07	3.45942e-07	0.951077	Schizophrenia
268	Oli1	-3.67793e-07	1.63728e-07	0.98766	Schizophrenia
269	OPC4	-2.65509e-07	1.16359e-07	0.98875	Schizophrenia
270	Oli7	-3.76538e-06	1.58147e-06	0.991366	Schizophrenia
271	OPC3	-6.3403e-07	2.33238e-07	0.99672	Schizophrenia
272	Ast3	-5.61825e-07	1.78011e-07	0.999201	Schizophrenia
273	Ast1	-1.30854e-06	4.06918e-07	0.999349	Schizophrenia
274	Ast4	-4.42481e-07	1.36886e-07	0.999386	Schizophrenia
275	Ast2	-8.05301e-07	2.43464e-07	0.99953	Schizophrenia
276	Mic3	-7.7129e-07	2.12554e-07	0.999858	Schizophrenia
277	OPC2	-1.08121e-06	2.88682e-07	0.99991	Schizophrenia
278	OPC1	-1.73483e-06	4.26781e-07	0.999976	Schizophrenia
279	End2	-9.62941e-07	2.23469e-07	0.999992	Schizophrenia
280	Mic1	-6.24087e-07	1.37254e-07	0.999997	Schizophrenia
281	ExN12	5.08175e-07	2.37897e-07	0.0163351	ADHD
282	ExN4	4.40736e-07	2.77122e-07	0.0558722	ADHD
283	ExN9	5.66802e-07	3.61536e-07	0.0584685	ADHD
284	ExN6	3.42538e-07	2.25321e-07	0.0642278	ADHD
285	OPC3	5.93466e-07	4.90568e-07	0.113187	ADHD
286	ExN1	2.19188e-07	1.83129e-07	0.115671	ADHD
287	OPC1	1.87463e-06	1.5671e-06	0.115801	ADHD
288	ExN3	2.16015e-07	2.15149e-07	0.157684	ADHD
289	ExN8	1.9884e-07	2.79124e-07	0.238118	ADHD
290	Ast2	2.78469e-07	4.04861e-07	0.245785	ADHD
291	ExN2	1.30665e-07	2.44866e-07	0.296802	ADHD
292	NA	9.19167e-06	2.11656e-05	0.332045	ADHD
293	InVIP	2.49419e-07	6.94625e-07	0.359772	ADHD
294	OPC4	7.84748e-08	2.20541e-07	0.360985	ADHD
295	ExN1	2.53199e-07	7.49941e-07	0.367823	ADHD
296	Oli7	1.28468e-06	6.32005e-06	0.419462	ADHD
297	Ast3	4.99414e-08	2.69419e-07	0.426471	ADHD
298	NA	3.15658e-08	2.6518e-07	0.452624	ADHD
299	Mic2	6.39913e-08	6.33159e-07	0.459749	ADHD
300	Oli5	2.99422e-08	3.87939e-07	0.469239	ADHD
301	Oli3	1.28179e-08	2.44032e-07	0.479055	ADHD
302	ExN10	-1.08197e-08	2.99121e-07	0.514427	ADHD
303	Ast1	-9.81838e-08	7.5851e-07	0.551496	ADHD
304	Oli4	-1.18487e-07	8.16562e-07	0.557686	ADHD
305	ExN5	-7.10666e-08	2.52638e-07	0.610759	ADHD
306	ExN11	-6.78442e-08	2.01766e-07	0.63166	ADHD
307	InLAMP5	-6.68853e-07	7.41989e-07	0.816321	ADHD
308	End2	-5.0688e-07	5.09529e-07	0.840084	ADHD
309	Oli2	-6.35078e-07	5.46913e-07	0.877221	ADHD
310	Mic3	-4.71515e-07	3.54861e-07	0.908032	ADHD
311	Mix2	-8.70557e-06	6.17254e-06	0.920785	ADHD
312	Mic1	-3.20812e-07	2.14427e-07	0.93269	ADHD
313	InPV	-6.91815e-07	4.55735e-07	0.935495	ADHD
314	Ast4	-2.78807e-07	1.75541e-07	0.943888	ADHD
315	InSST	-1.13412e-06	5.8535e-07	0.973658	ADHD
316	End2	1.49393e-06	4.60075e-07	0.000582842	Bone mineral density
317	Ast4	2.72681e-07	1.34079e-07	0.0209888	Bone mineral density
318	Ast3	3.93946e-07	2.02404e-07	0.0258073	Bone mineral density
319	Ast2	6.8118e-07	3.69885e-07	0.0327668	Bone mineral density
320	OPC3	4.49917e-07	2.93206e-07	0.0624568	Bone mineral density
321	ExN5	2.89196e-07	2.18356e-07	0.0926809	Bone mineral density
322	OPC1	8.58325e-07	7.63444e-07	0.130447	Bone mineral density
323	OPC4	1.59248e-07	1.42777e-07	0.132348	Bone mineral density
324	Mic1	2.23589e-07	2.23386e-07	0.158435	Bone mineral density
325	InVIP	5.79742e-07	7.32755e-07	0.214419	Bone mineral density
326	OPC2	2.54933e-07	4.08201e-07	0.266141	Bone mineral density
327	Oli2	3.57116e-07	6.56218e-07	0.293151	Bone mineral density
328	Mic3	1.89218e-07	3.93161e-07	0.315161	Bone mineral density
329	Oli1	8.77073e-08	2.11436e-07	0.339138	Bone mineral density
330	NA	4.05061e-06	1.29204e-05	0.376949	Bone mineral density
331	Oli3	4.5883e-08	2.31658e-07	0.421498	Bone mineral density
332	Mix2	8.27666e-07	4.84542e-06	0.432185	Bone mineral density
333	Oli5	6.7494e-09	3.00353e-07	0.491036	Bone mineral density
334	InPV	-8.37679e-08	3.64485e-07	0.590886	Bone mineral density
335	ExN6	-7.07992e-08	2.23285e-07	0.624408	Bone mineral density
336	Mic2	-1.4942e-07	4.44054e-07	0.631749	Bone mineral density
337	Oli4	-2.08582e-07	5.91959e-07	0.637715	Bone mineral density
338	ExN9	-2.0713e-07	4.35671e-07	0.682759	Bone mineral density
339	ExN12	-9.61636e-08	1.98607e-07	0.685875	Bone mineral density
340	ExN11	-9.24714e-08	1.85889e-07	0.690566	Bone mineral density
341	ExN1	-9.86079e-08	1.11585e-07	0.811572	Bone mineral density
342	InSST	-4.94154e-07	4.58274e-07	0.859549	Bone mineral density
343	ExN4	-2.01095e-07	1.83743e-07	0.863119	Bone mineral density
344	InLAMP5	-5.67212e-07	3.79721e-07	0.932381	Bone mineral density
345	Ast1	-6.49851e-07	3.54004e-07	0.9668	Bone mineral density
346	ExN10	-4.44908e-07	1.99731e-07	0.987044	Bone mineral density
347	ExN3	-3.21492e-07	1.39786e-07	0.989273	Bone mineral density
348	Oli7	-3.48519e-06	1.2979e-06	0.996376	Bone mineral density
349	ExN8	-4.75613e-07	1.69716e-07	0.997464	Bone mineral density
350	ExN2	-4.81111e-07	1.53815e-07	0.99912	Bone mineral density
351	OPC4	7.18715e-07	1.92782e-07	9.64532e-05	Height
352	Ast4	5.84779e-07	1.99932e-07	0.00172287	Height
353	OPC3	1.19244e-06	4.40876e-07	0.00341817	Height
354	Ast3	6.17533e-07	3.22375e-07	0.0277098	Height
355	End2	7.44581e-07	3.9938e-07	0.0311368	Height
356	ExN5	3.37339e-07	2.29536e-07	0.0708277	Height
357	OPC1	1.14483e-06	7.84389e-07	0.0722105	Height
358	Ast2	4.83754e-07	3.80666e-07	0.101898	Height
359	OPC2	4.9915e-07	4.8464e-07	0.151519	Height
360	InPV	5.69848e-07	5.89836e-07	0.166994	Height
361	Ast1	5.68983e-07	1.02124e-06	0.288713	Height
362	Mix1	7.63004e-06	1.68782e-05	0.325611	Height
363	Oli2	2.95927e-07	7.05651e-07	0.337474	Height
364	InVIP	1.63042e-07	6.47178e-07	0.400549	Height
365	Mic1	2.30241e-08	2.14588e-07	0.457278	Height
366	Oli4	-7.37227e-08	7.24218e-07	0.540541	Height
367	Oli3	-2.91821e-08	2.39046e-07	0.548581	Height
368	Oli1	-5.45096e-08	2.32084e-07	0.592845	Height
369	ExN11	-7.68332e-08	1.96452e-07	0.65214	Height
370	ExN8	-1.54306e-07	2.8214e-07	0.707781	Height
371	InLAMP5	-3.10206e-07	5.3731e-07	0.718143	Height
372	ExN6	-1.4574e-07	2.15635e-07	0.750436	Height
373	Oli5	-2.25798e-07	3.01605e-07	0.772968	Height
374	ExN9	-2.51084e-07	3.23348e-07	0.781277	Height
375	ExN10	-2.07534e-07	2.59438e-07	0.788126	Height
376	Mic3	-3.71082e-07	3.36715e-07	0.864783	Height
377	Mix2	-3.1189e-06	2.73527e-06	0.87291	Height
378	ExN1	-1.56083e-07	1.32074e-07	0.881354	Height
379	ExN12	-2.47693e-07	1.76877e-07	0.919298	Height
380	Mic2	-6.51301e-07	4.20584e-07	0.939256	Height
381	InSST	-7.01936e-07	4.46426e-07	0.942065	Height
382	Oli7	-3.41164e-06	1.34776e-06	0.994319	Height
383	NA	-4.03732e-07	1.53814e-07	0.995665	Height
384	NA	-4.06726e-07	1.46805e-07	0.997202	Height
385	ExN2	-5.77759e-07	1.74107e-07	0.999547	Height

### Sheet: LDSC_DAR
	Name	Coefficient	Coefficient_std_error	Coefficient_P_value	Trait
1	ExN1	1.36732e-07	6.0902e-08	0.0123802	MDD Howard(2019)
2	Mic1	5.199e-07	3.87166e-07	0.0896628	MDD Howard(2019)
3	Ast3	1.56794e-07	1.286e-07	0.111377	MDD Howard(2019)
4	InVIP	5.54608e-07	5.40998e-07	0.152645	MDD Howard(2019)
5	InPV	7.78442e-07	8.84433e-07	0.189386	MDD Howard(2019)
6	InSST	2.4963e-06	6.31829e-06	0.346388	MDD Howard(2019)
7	Ast4	8.96808e-08	2.354e-07	0.351612	MDD Howard(2019)
8	Oli5	3.61732e-08	9.54612e-08	0.35237	MDD Howard(2019)
9	Mic3	1.52569e-07	4.49132e-07	0.367042	MDD Howard(2019)
10	ExN3	8.17345e-09	1.96211e-07	0.483386	MDD Howard(2019)
11	ExN10	1.12162e-09	7.97906e-08	0.494392	MDD Howard(2019)
12	InLAMP5	-1.15295e-08	6.19038e-07	0.50743	MDD Howard(2019)
13	Ast1	-1.36524e-08	2.00313e-07	0.527169	MDD Howard(2019)
14	ExN9	-6.91198e-08	2.59411e-07	0.605053	MDD Howard(2019)
15	ExN11	-9.20817e-08	2.96313e-07	0.622008	MDD Howard(2019)
16	ExN2	-9.36132e-08	2.50175e-07	0.645869	MDD Howard(2019)
17	ExN5	-4.78145e-08	1.23197e-07	0.651035	MDD Howard(2019)
18	ExN4	-2.30523e-07	3.87196e-07	0.7242	MDD Howard(2019)
19	OPC3	-2.51362e-07	4.13857e-07	0.728196	MDD Howard(2019)
20	Oli2	-2.18591e-07	3.35234e-07	0.742817	MDD Howard(2019)
21	OPC1	-1.96715e-07	2.1788e-07	0.8167	MDD Howard(2019)
22	Ast2	-2.38639e-07	2.09364e-07	0.872821	MDD Howard(2019)
23	ExN12	-1.07412e-07	9.09348e-08	0.881237	MDD Howard(2019)
24	Oli4	-2.57662e-07	1.96463e-07	0.905156	MDD Howard(2019)
25	Oli7	-2.76108e-07	2.09986e-07	0.905725	MDD Howard(2019)
26	Oli6	-2.46103e-07	1.65307e-07	0.931726	MDD Howard(2019)
27	Mic2	-1.61405e-07	6.72934e-08	0.991769	MDD Howard(2019)
28	ExN8	-6.27946e-07	2.18377e-07	0.997983	MDD Howard(2019)
29	ExN1	6.7374e-08	3.80358e-08	0.0382527	MDD ALS(2023)
30	Ast3	1.53348e-07	9.40632e-08	0.0515228	MDD ALS(2023)
31	Mic1	3.52619e-07	3.16439e-07	0.132568	MDD ALS(2023)
32	Ast4	1.22806e-07	1.34958e-07	0.181423	MDD ALS(2023)
33	InPV	5.00849e-07	5.66943e-07	0.188504	MDD ALS(2023)
34	Ast1	8.96487e-08	1.24226e-07	0.235253	MDD ALS(2023)
35	InSST	1.2153e-06	3.34142e-06	0.358038	MDD ALS(2023)
36	ExN3	4.07085e-08	1.3763e-07	0.383698	MDD ALS(2023)
37	ExN2	4.1162e-08	1.96249e-07	0.416934	MDD ALS(2023)
38	Oli5	1.2732e-08	6.7524e-08	0.425221	MDD ALS(2023)
39	ExN10	6.81731e-09	5.19358e-08	0.447783	MDD ALS(2023)
40	InVIP	3.5011e-08	3.14557e-07	0.455688	MDD ALS(2023)
41	OPC3	-3.81803e-08	3.56667e-07	0.542624	MDD ALS(2023)
42	InLAMP5	-7.24073e-08	3.44746e-07	0.583178	MDD ALS(2023)
43	ExN11	-4.24728e-08	1.56953e-07	0.606654	MDD ALS(2023)
44	OPC1	-6.39534e-08	1.49691e-07	0.665396	MDD ALS(2023)
45	ExN4	-1.01917e-07	2.0595e-07	0.689652	MDD ALS(2023)
46	Mic3	-1.11459e-07	2.03784e-07	0.707793	MDD ALS(2023)
47	ExN5	-6.2787e-08	7.50817e-08	0.798493	MDD ALS(2023)
48	ExN9	-1.35679e-07	1.53588e-07	0.811489	MDD ALS(2023)
49	ExN8	-1.65745e-07	1.47374e-07	0.869633	MDD ALS(2023)
50	ExN12	-7.54347e-08	6.36208e-08	0.882128	MDD ALS(2023)
51	Oli7	-1.88637e-07	1.15866e-07	0.948244	MDD ALS(2023)
52	Ast2	-1.9094e-07	1.0829e-07	0.961069	MDD ALS(2023)
53	Oli2	-3.21019e-07	1.75008e-07	0.966696	MDD ALS(2023)
54	Oli4	-2.27608e-07	9.81217e-08	0.98982	MDD ALS(2023)
55	Oli6	-2.5162e-07	9.91542e-08	0.99442	MDD ALS(2023)
56	Mic2	-1.0847e-07	4.22876e-08	0.994842	MDD ALS(2023)
57	ExN1	1.38521e-07	6.82012e-08	0.021124	Insomnia
58	ExN10	1.39341e-07	9.51335e-08	0.071503	Insomnia
59	Oli2	1.09509e-06	7.82269e-07	0.0807739	Insomnia
60	OPC3	6.09356e-07	4.80545e-07	0.10239	Insomnia
61	Mic2	7.58802e-08	8.01885e-08	0.172005	Insomnia
62	InPV	9.26717e-07	1.7888e-06	0.302206	Insomnia
63	Oli5	7.38423e-08	1.45689e-07	0.30613	Insomnia
64	ExN4	1.61785e-07	3.48989e-07	0.321474	Insomnia
65	Mic1	1.14337e-07	3.25931e-07	0.362869	Insomnia
66	OPC1	1.08002e-07	3.18342e-07	0.367206	Insomnia
67	InVIP	2.28538e-07	7.95492e-07	0.386945	Insomnia
68	Ast3	1.96895e-08	1.32968e-07	0.441141	Insomnia
69	InLAMP5	6.03076e-08	5.94704e-07	0.459613	Insomnia
70	Oli7	-2.17325e-08	3.61306e-07	0.523982	Insomnia
71	Ast2	-6.83933e-08	2.70925e-07	0.599651	Insomnia
72	ExN8	-1.04762e-07	3.76167e-07	0.609685	Insomnia
73	ExN3	-5.04987e-08	1.49513e-07	0.632226	Insomnia
74	Mic3	-3.71168e-07	6.14369e-07	0.727127	Insomnia
75	InSST	-1.15324e-06	1.71743e-06	0.749046	Insomnia
76	Ast4	-1.64831e-07	2.00058e-07	0.795006	Insomnia
77	Ast1	-1.62282e-07	1.90036e-07	0.803434	Insomnia
78	ExN2	-2.80672e-07	2.69874e-07	0.850833	Insomnia
79	Oli4	-3.25007e-07	2.48997e-07	0.904098	Insomnia
80	ExN11	-2.80637e-07	1.99121e-07	0.920638	Insomnia
81	ExN5	-1.84747e-07	1.22613e-07	0.934062	Insomnia
82	ExN9	-4.74859e-07	2.78286e-07	0.95603	Insomnia
83	Oli6	-3.47373e-07	1.83912e-07	0.970541	Insomnia
84	ExN12	-2.63445e-07	1.0773e-07	0.992766	Insomnia
85	ExN1	1.43836e-07	1.03681e-07	0.0826762	Neuroticism
86	ExN5	2.36784e-07	1.75399e-07	0.0885126	Neuroticism
87	Ast1	4.07921e-07	4.49729e-07	0.182194	Neuroticism
88	OPC3	1.21362e-06	1.47152e-06	0.20476	Neuroticism
89	Mic1	5.1457e-07	6.49902e-07	0.214249	Neuroticism
90	ExN12	1.00243e-07	1.61112e-07	0.266907	Neuroticism
91	ExN10	5.42172e-08	1.17937e-07	0.322861	Neuroticism
92	ExN4	2.28504e-07	6.33983e-07	0.359264	Neuroticism
93	Ast2	9.60356e-08	3.04707e-07	0.376315	Neuroticism
94	ExN2	1.37795e-07	6.37604e-07	0.41445	Neuroticism
95	Mic3	8.3909e-08	6.7962e-07	0.45087	Neuroticism
96	InPV	7.93588e-08	1.3994e-06	0.477388	Neuroticism
97	Ast3	8.59692e-09	2.02889e-07	0.483101	Neuroticism
98	ExN11	5.837e-09	2.96864e-07	0.492156	Neuroticism
99	OPC1	-8.00176e-08	4.43199e-07	0.571638	Neuroticism
100	Oli7	-1.94279e-07	4.19164e-07	0.678494	Neuroticism
101	Oli4	-2.96168e-07	4.49027e-07	0.745238	Neuroticism
102	Oli2	-3.62409e-07	4.79993e-07	0.774885	Neuroticism
103	InVIP	-7.30736e-07	6.84281e-07	0.857214	Neuroticism
104	Ast4	-2.46748e-07	2.25948e-07	0.862596	Neuroticism
105	ExN3	-2.85524e-07	2.51098e-07	0.872251	Neuroticism
106	InLAMP5	-1.50621e-06	1.01363e-06	0.931354	Neuroticism
107	ExN9	-4.92572e-07	3.21529e-07	0.937234	Neuroticism
108	ExN8	-5.91252e-07	3.62148e-07	0.948726	Neuroticism
109	Oli5	-2.09797e-07	1.20825e-07	0.958751	Neuroticism
110	Oli6	-6.01706e-07	2.56047e-07	0.990613	Neuroticism
111	Mic2	-2.52093e-07	9.69895e-08	0.995328	Neuroticism
112	InSST	-4.001e-06	1.34704e-06	0.998512	Neuroticism
113	ExN4	1.53565e-06	9.4372e-07	0.0518441	Body Mass Index
114	ExN1	4.78027e-07	3.6295e-07	0.0939089	Body Mass Index
115	Ast2	8.19404e-07	8.87448e-07	0.177919	Body Mass Index
116	Mic3	6.73566e-07	8.40861e-07	0.211553	Body Mass Index
117	ExN5	2.57806e-07	3.29577e-07	0.217039	Body Mass Index
118	ExN2	4.46896e-07	6.3705e-07	0.241493	Body Mass Index
119	ExN3	2.44434e-07	5.80119e-07	0.336749	Body Mass Index
120	ExN12	5.55548e-08	2.52634e-07	0.412974	Body Mass Index
121	Ast3	6.23097e-08	3.19028e-07	0.422575	Body Mass Index
122	InVIP	2.79527e-07	1.7333e-06	0.435941	Body Mass Index
123	InSST	5.80637e-08	0.000110854	0.499791	Body Mass Index
124	InPV	-1.33372e-07	7.63921e-07	0.569298	Body Mass Index
125	Oli4	-8.46882e-08	4.28168e-07	0.578396	Body Mass Index
126	Oli6	-2.30103e-07	5.2317e-07	0.669968	Body Mass Index
127	ExN9	-5.15479e-07	7.02149e-07	0.76857	Body Mass Index
128	Mic1	-4.93505e-07	5.74449e-07	0.804855	Body Mass Index
129	ExN10	-2.11121e-07	2.29732e-07	0.820949	Body Mass Index
130	InLAMP5	-8.76429e-07	7.53255e-07	0.877691	Body Mass Index
131	Oli2	-9.1138e-07	7.57706e-07	0.885476	Body Mass Index
132	Oli7	-5.90039e-07	4.67546e-07	0.896524	Body Mass Index
133	Oli5	-3.14879e-07	2.35637e-07	0.909272	Body Mass Index
134	Ast1	-5.06946e-07	3.72134e-07	0.913443	Body Mass Index
135	Mic2	-3.0954e-07	1.93891e-07	0.944807	Body Mass Index
136	ExN11	-5.91393e-07	3.65687e-07	0.947083	Body Mass Index
137	OPC1	-8.90262e-07	4.90847e-07	0.96514	Body Mass Index
138	OPC3	-1.26964e-06	5.80392e-07	0.985649	Body Mass Index
139	ExN8	-1.10403e-06	4.35215e-07	0.994405	Body Mass Index
140	Ast4	-7.46281e-07	2.64419e-07	0.997616	Body Mass Index
141	Ast4	3.48372e-06	1.88173e-06	0.0320602	Bipolar Disorder
142	ExN3	3.37009e-06	2.1717e-06	0.0603521	Bipolar Disorder
143	ExN1	6.14504e-07	4.05818e-07	0.0649832	Bipolar Disorder
144	Oli2	4.70005e-06	5.29399e-06	0.187322	Bipolar Disorder
145	ExN4	3.73481e-06	4.31818e-06	0.193546	Bipolar Disorder
146	ExN8	2.6256e-06	3.12365e-06	0.200299	Bipolar Disorder
147	Mic3	2.7144e-06	3.93767e-06	0.245304	Bipolar Disorder
148	Oli7	1.27714e-06	2.25805e-06	0.285834	Bipolar Disorder
149	Oli5	4.4419e-07	8.21709e-07	0.294402	Bipolar Disorder
150	Ast3	4.96224e-07	1.03652e-06	0.316062	Bipolar Disorder
151	Ast1	7.91005e-07	1.76845e-06	0.327334	Bipolar Disorder
152	ExN12	1.1244e-07	8.13526e-07	0.445036	Bipolar Disorder
153	ExN11	-1.25272e-08	1.49116e-06	0.503351	Bipolar Disorder
154	InSST	-3.64237e-05	0.00044935	0.532302	Bipolar Disorder
155	ExN2	-4.178e-07	2.12658e-06	0.577877	Bipolar Disorder
156	OPC1	-5.21409e-07	2.29793e-06	0.589751	Bipolar Disorder
157	ExN5	-3.36004e-07	1.09217e-06	0.620825	Bipolar Disorder
158	Ast2	-9.12637e-07	2.18131e-06	0.662169	Bipolar Disorder
159	Mic1	-1.30913e-06	2.80873e-06	0.679425	Bipolar Disorder
160	ExN9	-1.37524e-06	2.23344e-06	0.73097	Bipolar Disorder
161	Oli4	-1.86003e-06	2.12222e-06	0.809609	Bipolar Disorder
162	OPC3	-3.5313e-06	3.08314e-06	0.87397	Bipolar Disorder
163	ExN10	-7.25505e-07	5.84086e-07	0.892904	Bipolar Disorder
164	InLAMP5	-6.62317e-06	4.71635e-06	0.919885	Bipolar Disorder
165	Mic2	-7.48899e-07	5.13197e-07	0.927756	Bipolar Disorder
166	InPV	-4.8536e-06	2.64294e-06	0.966854	Bipolar Disorder
167	InVIP	-7.98275e-06	3.87449e-06	0.980317	Bipolar Disorder
168	Oli6	-3.13497e-06	1.47858e-06	0.983008	Bipolar Disorder
169	Ast3	2.36744e-07	1.07411e-07	0.0137592	Suicide Attempt
170	Oli4	2.35317e-07	1.70428e-07	0.0836792	Suicide Attempt
171	Mic2	6.25096e-08	5.28215e-08	0.118323	Suicide Attempt
172	InLAMP5	1.69813e-06	1.49456e-06	0.127935	Suicide Attempt
173	Oli6	1.13283e-07	1.43303e-07	0.214614	Suicide Attempt
174	ExN4	3.136e-07	4.13393e-07	0.224046	Suicide Attempt
175	Mic1	1.29545e-07	2.23524e-07	0.281106	Suicide Attempt
176	ExN2	9.54449e-08	1.95116e-07	0.312361	Suicide Attempt
177	Ast4	5.54985e-08	1.35362e-07	0.340903	Suicide Attempt
178	ExN10	2.06397e-08	5.77097e-08	0.360304	Suicide Attempt
179	Oli5	1.28793e-08	7.16984e-08	0.428721	Suicide Attempt
180	InSST	3.83357e-07	5.64725e-05	0.497292	Suicide Attempt
181	Oli7	-2.61202e-08	1.59428e-07	0.56507	Suicide Attempt
182	ExN5	-2.18438e-08	8.05648e-08	0.606856	Suicide Attempt
183	Ast2	-7.35422e-08	2.07503e-07	0.638486	Suicide Attempt
184	InVIP	-2.19155e-07	4.75701e-07	0.677492	Suicide Attempt
185	InPV	-1.24014e-07	2.33433e-07	0.702382	Suicide Attempt
186	OPC3	-2.67777e-07	4.22744e-07	0.736772	Suicide Attempt
187	Mic3	-2.08598e-07	3.22465e-07	0.741148	Suicide Attempt
188	ExN11	-8.29837e-08	1.26077e-07	0.744794	Suicide Attempt
189	ExN12	-4.43843e-08	6.58793e-08	0.749756	Suicide Attempt
190	ExN9	-1.40612e-07	1.82184e-07	0.779886	Suicide Attempt
191	Oli2	-2.57686e-07	2.95795e-07	0.808168	Suicide Attempt
192	ExN1	-3.76915e-08	3.96902e-08	0.828853	Suicide Attempt
193	ExN8	-2.39337e-07	2.4733e-07	0.833399	Suicide Attempt
194	OPC1	-1.68763e-07	1.7416e-07	0.83373	Suicide Attempt
195	ExN3	-1.80515e-07	1.28569e-07	0.919845	Suicide Attempt
196	Ast1	-2.03348e-07	1.2421e-07	0.949199	Suicide Attempt
197	Ast1	1.3206e-06	9.63621e-07	0.0852727	Schizophrenia
198	ExN5	1.1234e-06	9.85011e-07	0.127041	Schizophrenia
199	ExN1	2.64686e-07	2.65214e-07	0.159138	Schizophrenia
200	Ast4	9.34845e-07	9.65676e-07	0.166504	Schizophrenia
201	ExN3	1.06689e-06	1.3229e-06	0.209984	Schizophrenia
202	Mic1	1.47818e-06	1.90804e-06	0.219255	Schizophrenia
203	InVIP	4.699e-06	7.11829e-06	0.254585	Schizophrenia
204	ExN2	7.86335e-07	1.23359e-06	0.26192	Schizophrenia
205	ExN4	1.07417e-06	1.91896e-06	0.287819	Schizophrenia
206	ExN10	1.85289e-07	3.54942e-07	0.300826	Schizophrenia
207	ExN8	5.33211e-07	1.92564e-06	0.390928	Schizophrenia
208	InSST	-3.82173e-06	0.000192921	0.507902	Schizophrenia
209	ExN9	-2.50992e-07	1.45393e-06	0.568529	Schizophrenia
210	Oli6	-2.82651e-07	7.48905e-07	0.647069	Schizophrenia
211	ExN12	-3.05408e-07	4.75492e-07	0.73966	Schizophrenia
212	InLAMP5	-1.66371e-06	2.20608e-06	0.77462	Schizophrenia
213	Oli4	-8.70792e-07	1.08582e-06	0.788715	Schizophrenia
214	Mic2	-2.85317e-07	3.23158e-07	0.811355	Schizophrenia
215	Ast3	-4.44146e-07	4.47384e-07	0.839587	Schizophrenia
216	Oli7	-1.30931e-06	1.26699e-06	0.849292	Schizophrenia
217	ExN11	-9.67178e-07	8.66055e-07	0.867952	Schizophrenia
218	OPC1	-1.62418e-06	9.44433e-07	0.95726	Schizophrenia
219	OPC3	-3.25013e-06	1.72719e-06	0.970065	Schizophrenia
220	Oli5	-9.0193e-07	4.31087e-07	0.981791	Schizophrenia
221	Mic3	-3.34515e-06	1.29582e-06	0.995081	Schizophrenia
222	InPV	-3.76624e-06	1.44057e-06	0.995531	Schizophrenia
223	Ast2	-2.83459e-06	7.42314e-07	0.999933	Schizophrenia
224	Oli2	-4.25195e-06	9.3969e-07	0.999997	Schizophrenia
225	ExN2	5.82134e-06	3.85735e-06	0.0656296	ADHD
226	ExN5	1.89701e-06	1.45788e-06	0.0965926	ADHD
227	InPV	4.84728e-06	4.24355e-06	0.126671	ADHD
228	Mic1	2.11429e-06	2.90843e-06	0.233628	ADHD
229	ExN3	6.2145e-07	1.45781e-06	0.334948	ADHD
230	InVIP	2.28051e-06	5.48193e-06	0.338703	ADHD
231	ExN11	4.3895e-07	1.34106e-06	0.371715	ADHD
232	ExN1	9.26322e-08	4.17688e-07	0.412245	ADHD
233	InLAMP5	1.3933e-06	7.05598e-06	0.421732	ADHD
234	Mic3	6.16223e-07	4.57975e-06	0.446482	ADHD
235	ExN12	6.78588e-08	7.50398e-07	0.463973	ADHD
236	Mic2	-1.61934e-09	5.70688e-07	0.501132	ADHD
237	OPC1	-8.19638e-08	1.85582e-06	0.517614	ADHD
238	Oli7	-1.20633e-07	2.10766e-06	0.522821	ADHD
239	Ast3	-3.23744e-07	8.5682e-07	0.647226	ADHD
240	Oli5	-3.91628e-07	8.00555e-07	0.687648	ADHD
241	Oli2	-1.50924e-06	2.9243e-06	0.697109	ADHD
242	Ast4	-6.19163e-07	1.19161e-06	0.69833	ADHD
243	ExN10	-3.90674e-07	5.7702e-07	0.750815	ADHD
244	Ast1	-1.1425e-06	1.39285e-06	0.793965	ADHD
245	Oli4	-1.30333e-06	1.51944e-06	0.804489	ADHD
246	ExN8	-2.10724e-06	2.43741e-06	0.806354	ADHD
247	ExN9	-2.02329e-06	1.88361e-06	0.858624	ADHD
248	InSST	-3.83201e-05	3.48378e-05	0.864325	ADHD
249	OPC3	-3.94015e-06	2.91066e-06	0.912084	ADHD
250	ExN4	-5.20575e-06	3.12353e-06	0.952205	ADHD
251	Ast2	-2.87227e-06	1.56782e-06	0.966525	ADHD
252	Oli6	-2.64855e-06	1.3183e-06	0.977735	ADHD
253	Mic2	9.09094e-07	5.00574e-07	0.0346773	Bone mineral density
254	Ast3	1.32491e-06	9.50471e-07	0.0816661	Bone mineral density
255	Oli4	2.22564e-06	2.15606e-06	0.150972	Bone mineral density
256	ExN8	1.47162e-06	1.53358e-06	0.168629	Bone mineral density
257	Oli5	7.75966e-07	1.17548e-06	0.254585	Bone mineral density
258	ExN10	2.52768e-07	4.40645e-07	0.283108	Bone mineral density
259	Ast4	8.09603e-07	1.53979e-06	0.299517	Bone mineral density
260	Mic1	3.18052e-09	1.66427e-06	0.499238	Bone mineral density
261	ExN11	-4.88368e-08	9.47615e-07	0.520551	Bone mineral density
262	InPV	-2.54818e-07	2.59802e-06	0.539066	Bone mineral density
263	ExN9	-3.19042e-07	1.89148e-06	0.566973	Bone mineral density
264	Mic3	-2.98647e-07	1.37469e-06	0.585992	Bone mineral density
265	ExN4	-3.96875e-07	1.80573e-06	0.586981	Bone mineral density
266	OPC1	-3.44519e-07	1.28283e-06	0.605867	Bone mineral density
267	Oli6	-2.62431e-07	7.92687e-07	0.629702	Bone mineral density
268	InSST	-2.08487e-06	4.72614e-06	0.670443	Bone mineral density
269	InLAMP5	-1.77545e-06	3.56717e-06	0.690659	Bone mineral density
270	OPC3	-1.259e-06	2.40673e-06	0.699554	Bone mineral density
271	Oli7	-7.12346e-07	1.23727e-06	0.717605	Bone mineral density
272	Oli2	-1.16477e-06	1.84587e-06	0.735983	Bone mineral density
273	ExN12	-7.24933e-07	6.07689e-07	0.883552	Bone mineral density
274	Ast2	-1.15607e-06	9.62911e-07	0.885046	Bone mineral density
275	ExN1	-4.23328e-07	3.01092e-07	0.920135	Bone mineral density
276	ExN5	-7.53523e-07	4.98421e-07	0.93471	Bone mineral density
277	InVIP	-2.83458e-06	1.58715e-06	0.962947	Bone mineral density
278	Ast1	-1.39142e-06	7.76574e-07	0.963413	Bone mineral density
279	ExN2	-1.66315e-06	8.31668e-07	0.977238	Bone mineral density
280	ExN3	-1.51163e-06	6.23979e-07	0.992294	Bone mineral density
281	OPC1	5.45041e-06	4.16778e-06	0.0954792	Height
282	Ast3	9.59884e-07	8.16982e-07	0.120014	Height
283	ExN1	3.02958e-07	3.64829e-07	0.203153	Height
284	Mic3	1.91413e-06	3.04256e-06	0.264636	Height
285	Oli4	1.18727e-06	2.20935e-06	0.295502	Height
286	Oli6	9.90177e-07	2.05235e-06	0.314739	Height
287	InSST	-1.26372e-05	0.000242497	0.520781	Height
288	ExN2	-1.45602e-07	1.31913e-06	0.543945	Height
289	Mic2	-5.9274e-08	4.83813e-07	0.548754	Height
290	InLAMP5	-9.88384e-07	6.3056e-06	0.562278	Height
291	ExN3	-3.34404e-07	1.24794e-06	0.605637	Height
292	ExN9	-2.96368e-07	1.07019e-06	0.609083	Height
293	InVIP	-8.59755e-07	2.76784e-06	0.621957	Height
294	Ast4	-3.60537e-07	1.14215e-06	0.623871	Height
295	Oli5	-2.30711e-07	5.54896e-07	0.661212	Height
296	Ast2	-8.67876e-07	1.70851e-06	0.694263	Height
297	ExN4	-1.41162e-06	2.268e-06	0.733163	Height
298	ExN5	-5.02461e-07	7.1832e-07	0.757879	Height
299	Ast1	-9.43693e-07	1.33563e-06	0.760078	Height
300	Oli7	-1.02313e-06	1.35987e-06	0.774087	Height
301	ExN8	-8.98814e-07	1.02175e-06	0.810483	Height
302	OPC3	-2.26815e-06	2.51297e-06	0.816625	Height
303	Oli2	-1.56205e-06	1.49652e-06	0.851708	Height
304	ExN12	-5.01998e-07	4.39896e-07	0.873101	Height
305	ExN11	-8.38117e-07	6.68782e-07	0.894933	Height
306	ExN10	-5.73416e-07	3.31113e-07	0.958344	Height
307	InPV	-2.33023e-06	1.05761e-06	0.986213	Height
308	Mic1	-3.57636e-06	1.08951e-06	0.999486	Height
