## Supplementary tables for "Differential Chromatin Architecture and Risk Variants in Deep Layer Excitatory Neurons and Grey Matter Microglia Contribute to Major Depressive Disorder": Supplementary_table_11.xls

### Sheet: ExN1_marker_hess_knownResults
Motif Name	Consensus	P-value	Log P-value	q-value (Benjamini)	# of Target Sequences with Motif(of 2354)	% of Target Sequences with Motif	# of Background Sequences with Motif(of 45833)	% of Background Sequences with Motif
Fos(bZIP)/TSC-Fos-ChIP-Seq(GSE110950)/Homer	NDATGASTCAYN	1e-108	-249.4	0	410	0.1742	2245.8	0.049
Fra1(bZIP)/BT549-Fra1-ChIP-Seq(GSE46166)/Homer	NNATGASTCATH	1e-103	-237.5	0	389	0.1653	2117.4	0.0462
Atf3(bZIP)/GBM-ATF3-ChIP-Seq(GSE33912)/Homer	DATGASTCATHN	1e-102	-235.5	0	440	0.187	2670.9	0.0583
Fra2(bZIP)/Striatum-Fra2-ChIP-Seq(GSE43429)/Homer	GGATGACTCATC	1e-99	-229.4	0	357	0.1517	1854.3	0.0405
AP-1(bZIP)/ThioMac-PU.1-ChIP-Seq(GSE21512)/Homer	VTGACTCATC	1e-96	-222.9	0	464	0.1972	3049.2	0.0665
JunB(bZIP)/DendriticCells-Junb-ChIP-Seq(GSE36099)/Homer	RATGASTCAT	1e-95	-219.1	0	380	0.1615	2161.4	0.0472
BATF(bZIP)/Th17-BATF-ChIP-Seq(GSE39756)/Homer	DATGASTCAT	1e-93	-214.4	0	413	0.1755	2552.2	0.0557
Fosl2(bZIP)/3T3L1-Fosl2-ChIP-Seq(GSE56872)/Homer	NATGASTCABNN	1e-92	-212.8	0	280	0.119	1238.8	0.027
Jun-AP1(bZIP)/K562-cJun-ChIP-Seq(GSE31477)/Homer	GATGASTCATCN	1e-78	-179.6	0	220	0.0935	900.3	0.0196
Egr1(Zf)/K562-Egr1-ChIP-Seq(GSE32465)/Homer	TGCGTGGGYG	1e-49	-114.8	0	319	0.1356	2459.7	0.0537
WT1(Zf)/Kidney-WT1-ChIP-Seq(GSE90016)/Homer	MCTCCCMCRCAB	1e-42	-98.35	0	292	0.1241	2329.5	0.0508
Bach2(bZIP)/OCILy7-Bach2-ChIP-Seq(GSE44420)/Homer	TGCTGAGTCA	1e-39	-91.42	0	144	0.0612	740	0.0161
Tbr1(T-box)/Cortex-Tbr1-ChIP-Seq(GSE71384)/Homer	AAGGTGTKAA	1e-26	-60.57	0	511	0.2172	6232.1	0.136
Egr2(Zf)/Thymocytes-Egr2-ChIP-Seq(GSE34254)/Homer	NGCGTGGGCGGR	1e-24	-55.5	0	95	0.0404	525.3	0.0115
Tgif2(Homeobox)/mES-Tgif2-ChIP-Seq(GSE55404)/Homer	TGTCANYT	1e-21	-48.39	0	1021	0.4339	15546.3	0.3392
Eomes(T-box)/H9-Eomes-ChIP-Seq(GSE26097)/Homer	ATTAACACCT	1e-19	-44.45	0	719	0.3056	10280.2	0.2243
KLF14(Zf)/HEK293-KLF14.GFP-ChIP-Seq(GSE58341)/Homer	RGKGGGCGKGGC	1e-17	-41.23	0	579	0.2461	7991.4	0.1743
RFX(HTH)/K562-RFX3-ChIP-Seq(SRA012198)/Homer	CGGTTGCCATGGCAAC	1e-16	-38.98	0	50	0.0212	218.4	0.0048
SCL(bHLH)/HPC7-Scl-ChIP-Seq(GSE13511)/Homer	AVCAGCTG	1e-16	-38.41	0	1339	0.5691	22105.7	0.4823
Rfx2(HTH)/LoVo-RFX2-ChIP-Seq(GSE49402)/Homer	GTTGCCATGGCAACM	1e-15	-36.22	0	52	0.0221	253	0.0055
X-box(HTH)/NPC-H3K4me1-ChIP-Seq(GSE16256)/Homer	GGTTGCCATGGCAA	1e-15	-36.08	0	62	0.0263	348.1	0.0076
Rfx1(HTH)/NPC-H3K4me1-ChIP-Seq(GSE16256)/Homer	KGTTGCCATGGCAA	1e-15	-35.94	0	94	0.0399	698.2	0.0152
Tbet(T-box)/CD8-Tbet-ChIP-Seq(GSE33802)/Homer	AGGTGTGAAM	1e-15	-35.39	0	398	0.1691	5185.3	0.1131
Tbx21(T-box)/GM12878-TBX21-ChIP-Seq(Encode)/Homer	AGGTGTGAAA	1e-14	-32.66	0	390	0.1657	5150.8	0.1124
Nur77(NR)/K562-NR4A1-ChIP-Seq(GSE31363)/Homer	TGACCTTTNCNT	1e-13	-30.89	0	78	0.0331	570	0.0124
Tgif1(Homeobox)/mES-Tgif1-ChIP-Seq(GSE55404)/Homer	YTGWCADY	1e-13	-30	0	905	0.3846	14338.7	0.3128
Rbpj1(?)/Panc1-Rbpj1-ChIP-Seq(GSE47459)/Homer	HTTTCCCASG	1e-10	-24.88	0	466	0.198	6751.2	0.1473
MafA(bZIP)/Islet-MafA-ChIP-Seq(GSE30298)/Homer	TGCTGACTCA	1e-10	-23.58	0	262	0.1113	3393	0.074
Tbx6(T-box)/ESC-Tbx6-ChIP-Seq(GSE93524)/Homer	DAGGTGTBAA	1e-09	-21.38	0	384	0.1632	5510.4	0.1202
NF1-halfsite(CTF)/LNCaP-NF1-ChIP-Seq(Unpublished)/Homer	YTGCCAAG	1e-09	-20.84	0	545	0.2316	8344.8	0.1821
BMYB(HTH)/Hela-BMYB-ChIP-Seq(GSE27030)/Homer	NHAACBGYYV	1e-08	-19.27	0	389	0.1653	5698.6	0.1243
Olig2(bHLH)/Neuron-Olig2-ChIP-Seq(GSE30882)/Homer	RCCATMTGTT	1e-08	-18.95	0	578	0.2456	9046.9	0.1974
NeuroG2(bHLH)/Fibroblast-NeuroG2-ChIP-Seq(GSE75910)/Homer	ACCATCTGTT	1e-08	-18.94	0	487	0.207	7426.8	0.162
AMYB(HTH)/Testes-AMYB-ChIP-Seq(GSE44588)/Homer	TGGCAGTTGG	1e-08	-18.77	0	403	0.1713	5966.6	0.1302
Nrf2(bZIP)/Lymphoblast-Nrf2-ChIP-Seq(GSE37589)/Homer	HTGCTGAGTCAT	1e-08	-18.58	0	29	0.0123	157.5	0.0034
Rfx5(HTH)/GM12878-Rfx5-ChIP-Seq(GSE31477)/Homer	SCCTAGCAACAG	1e-07	-17.9	0	110	0.0467	1211.7	0.0264
Sp5(Zf)/mES-Sp5.Flag-ChIP-Seq(GSE72989)/Homer	RGKGGGCGGAGC	1e-07	-17.57	0	300	0.1275	4262.8	0.093
CTCF(Zf)/CD4+-CTCF-ChIP-Seq(Barski_et_al.)/Homer	AYAGTGCCMYCTRGTGGCCA	1e-07	-16.26	0	47	0.02	381.9	0.0083
Znf263(Zf)/K562-Znf263-ChIP-Seq(GSE31477)/Homer	CVGTSCTCCC	1e-06	-15.37	0	582	0.2473	9356.6	0.2041
Smad3(MAD)/NPC-Smad3-ChIP-Seq(GSE36673)/Homer	TWGTCTGV	1e-06	-15	0	803	0.3413	13456.1	0.2936
Atoh1(bHLH)/Cerebellum-Atoh1-ChIP-Seq(GSE22111)/Homer	VNRVCAGCTGGY	1e-06	-14.87	0	350	0.1487	5258	0.1147
Mef2b(MADS)/HEK293-Mef2b.V5-ChIP-Seq(GSE67450)/Homer	GCTATTTTTGGM	1e-06	-14.87	0	304	0.1292	4463.2	0.0974
NF-E2(bZIP)/K562-NFE2-ChIP-Seq(GSE31477)/Homer	GATGACTCAGCA	1e-06	-14.34	0	30	0.0127	204.7	0.0045
NFIL3(bZIP)/HepG2-NFIL3-ChIP-Seq(Encode)/Homer	VTTACGTAAYNNNNN	1e-06	-13.95	0	173	0.0735	2311.6	0.0504
BORIS(Zf)/K562-CTCFL-ChIP-Seq(GSE32465)/Homer	CNNBRGCGCCCCCTGSTGGC	1e-05	-13.41	0	62	0.0263	625.9	0.0137
Twist2(bHLH)/Myoblast-Twist2.Ty1-ChIP-Seq(GSE127998)/Homer	MCAGCTGBYH	1e-05	-12.46	0	527	0.224	8571.7	0.187
MYB(HTH)/ERMYB-Myb-ChIPSeq(GSE22095)/Homer	GGCVGTTR	1e-05	-12.27	0	421	0.1789	6673.8	0.1456
Bach1(bZIP)/K562-Bach1-ChIP-Seq(GSE31477)/Homer	AWWNTGCTGAGTCAT	1e-05	-12.24	0	26	0.011	181.2	0.004
Smad2(MAD)/ES-SMAD2-ChIP-Seq(GSE29422)/Homer	CTGTCTGG	1e-05	-12.12	0	448	0.1904	7168.7	0.1564
MafK(bZIP)/C2C12-MafK-ChIP-Seq(GSE36030)/Homer	GCTGASTCAGCA	1e-05	-11.75	0.0001	88	0.0374	1044.3	0.0228
Smad4(MAD)/ESC-SMAD4-ChIP-Seq(GSE29422)/Homer	VBSYGTCTGG	0.0001	-10.87	0.0002	461	0.1959	7497.1	0.1636
PR(NR)/T47D-PR-ChIP-Seq(GSE31130)/Homer	VAGRACAKNCTGTBC	0.0001	-10.85	0.0002	588	0.2499	9821.8	0.2143
Mef2d(MADS)/Retina-Mef2d-ChIP-Seq(GSE61391)/Homer	GCTATTTTTAGC	0.0001	-10.71	0.0002	65	0.0276	728.2	0.0159
BHLHA15(bHLH)/NIH3T3-BHLHB8.HA-ChIP-Seq(GSE119782)/Homer	NAMCAGCTGK	0.0001	-10.31	0.0003	419	0.1781	6781.7	0.148
NFAT(RHD)/Jurkat-NFATC1-ChIP-Seq(Jolma_et_al.)/Homer	ATTTTCCATT	0.0001	-10.23	0.0003	238	0.1011	3581.7	0.0781
NFE2L2(bZIP)/HepG2-NFE2L2-ChIP-Seq(Encode)/Homer	AWWWTGCTGAGTCAT	0.0001	-9.739	0.0005	21	0.0089	151.8	0.0033
Ap4(bHLH)/AML-Tfap4-ChIP-Seq(GSE45738)/Homer	NAHCAGCTGD	0.0001	-9.714	0.0005	373	0.1585	5999.6	0.1309
TCF4(bHLH)/SHSY5Y-TCF4-ChIP-Seq(GSE96915)/Homer	SMCATCTGKH	0.001	-8.759	0.0012	454	0.1929	7547	0.1647
STAT4(Stat)/CD4-Stat4-ChIP-Seq(GSE22104)/Homer	NYTTCCWGGAAR	0.001	-8.582	0.0014	247	0.105	3840.5	0.0838
Rfx6(HTH)/Min6b1-Rfx6.HA-ChIP-Seq(GSE62844)/Homer	TGTTKCCTAGCAACM	0.001	-8.544	0.0014	281	0.1194	4443.7	0.0969
ZNF341(Zf)/EBV-ZNF341-ChIP-Seq(GSE113194)/Homer	GGAACAGCCG	0.001	-8.236	0.0019	193	0.082	2920.6	0.0637
RBPJ:Ebox(?,bHLH)/Panc1-Rbpj1-ChIP-Seq(GSE47459)/Homer	GGGRAARRGRMCAGMTG	0.001	-7.565	0.0037	100	0.0425	1380.5	0.0301
Oct4(POU,Homeobox)/mES-Oct4-ChIP-Seq(GSE11431)/Homer	ATTTGCATAW	0.001	-7.407	0.0042	118	0.0501	1686.4	0.0368
Brn1(POU,Homeobox)/NPC-Brn1-ChIP-Seq(GSE35496)/Homer	TATGCWAATBAV	0.001	-7.324	0.0045	79	0.0336	1048.9	0.0229
PU.1(ETS)/ThioMac-PU.1-ChIP-Seq(GSE21512)/Homer	AGAGGAAGTG	0.001	-7.232	0.0049	143	0.0608	2118.9	0.0462
TATA-Box(TBP)/Promoter/Homer	CCTTTTAWAGSC	0.001	-7.112	0.0054	309	0.1313	5055.5	0.1103
MafB(bZIP)/BMM-Mafb-ChIP-Seq(GSE75722)/Homer	WNTGCTGASTCAGCANWTTY	0.01	-6.908	0.0066	130	0.0552	1914.3	0.0418
PGR(NR)/EndoStromal-PGR-ChIP-Seq(GSE69539)/Homer	AAGAACATWHTGTTC	0.01	-6.857	0.0068	69	0.0293	905.1	0.0197
Stat3+il21(Stat)/CD4-Stat3-ChIP-Seq(GSE19198)/Homer	SVYTTCCNGGAARB	0.01	-6.783	0.0072	185	0.0786	2872.5	0.0627
HLF(bZIP)/HSC-HLF.Flag-ChIP-Seq(GSE69817)/Homer	RTTATGYAAB	0.01	-6.62	0.0084	202	0.0858	3182	0.0694
ELF5(ETS)/T47D-ELF5-ChIP-Seq(GSE30407)/Homer	ACVAGGAAGT	0.01	-6.448	0.0098	194	0.0824	3053.2	0.0666
HIC1(Zf)/Treg-ZBTB29-ChIP-Seq(GSE99889)/Homer	TGCCAGCB	0.01	-6.374	0.0104	630	0.2677	11066.6	0.2414
NeuroD1(bHLH)/Islet-NeuroD1-ChIP-Seq(GSE30298)/Homer	GCCATCTGTT	0.01	-6.35	0.0105	237	0.1007	3824.6	0.0834
AR-halfsite(NR)/LNCaP-AR-ChIP-Seq(GSE27824)/Homer	CCAGGAACAG	0.01	-6.203	0.012	980	0.4165	17752.6	0.3873
EWS:ERG-fusion(ETS)/CADO_ES1-EWS:ERG-ChIP-Seq(SRA014231)/Homer	ATTTCCTGTN	0.01	-6.165	0.0123	198	0.0841	3144.9	0.0686
Pit1(Homeobox)/GCrat-Pit1-ChIP-Seq(GSE58009)/Homer	ATGMATATDC	0.01	-5.972	0.0148	230	0.0977	3729.8	0.0814
Meis1(Homeobox)/MastCells-Meis1-ChIP-Seq(GSE48085)/Homer	VGCTGWCAVB	0.01	-5.965	0.0148	485	0.2061	8401.6	0.1833
PRDM9(Zf)/Testis-DMC1-ChIP-Seq(GSE35498)/Homer	ADGGYAGYAGCATCT	0.01	-5.95	0.0148	137	0.0582	2089.4	0.0456
KLF10(Zf)/HEK293-KLF10.GFP-ChIP-Seq(GSE58341)/Homer	GGGGGTGTGTCC	0.01	-5.908	0.0151	178	0.0756	2809.3	0.0613
EHF(ETS)/LoVo-EHF-ChIP-Seq(GSE49402)/Homer	AVCAGGAAGT	0.01	-5.857	0.0157	344	0.1462	5807.8	0.1267
Tbx5(T-box)/HL1-Tbx5.biotin-ChIP-Seq(GSE21529)/Homer	AGGTGTCA	0.01	-5.838	0.0158	993	0.422	18056.1	0.3939
MyoD(bHLH)/Myotube-MyoD-ChIP-Seq(GSE21614)/Homer	RRCAGCTGYTSY	0.01	-5.48	0.0224	230	0.0977	3770.5	0.0823
Zic3(Zf)/mES-Zic3-ChIP-Seq(GSE37889)/Homer	GGCCYCCTGCTGDGH	0.01	-5.468	0.0224	168	0.0714	2664.7	0.0581
Oct2(POU,Homeobox)/Bcell-Oct2-ChIP-Seq(GSE21512)/Homer	ATATGCAAAT	0.01	-5.388	0.0239	73	0.031	1030.2	0.0225
E2F3(E2F)/MEF-E2F3-ChIP-Seq(GSE71376)/Homer	BTKGGCGGGAAA	0.01	-5.292	0.026	133	0.0565	2061.2	0.045
Tcf21(bHLH)/ArterySmoothMuscle-Tcf21-ChIP-Seq(GSE61369)/Homer	NAACAGCTGG	0.01	-5.115	0.0307	274	0.1164	4601.5	0.1004
Oct6(POU,Homeobox)/NPC-Pou3f1-ChIP-Seq(GSE35496)/Homer	WATGCAAATGAG	0.01	-4.961	0.0354	99	0.0421	1492.5	0.0326
ETS1(ETS)/Jurkat-ETS1-ChIP-Seq(GSE17954)/Homer	ACAGGAAGTG	0.01	-4.891	0.0376	280	0.119	4733.3	0.1033
ERG(ETS)/VCaP-ERG-ChIP-Seq(GSE14097)/Homer	ACAGGAAGTG	0.01	-4.704	0.0448	428	0.1819	7492.2	0.1635
CREB5(bZIP)/LNCaP-CREB5.V5-ChIP-Seq(GSE137775)/Homer	VVATGACGTCAT	0.01	-4.694	0.0448	106	0.045	1629.5	0.0356
GFY(?)/Promoter/Homer	ACTACAATTCCC	0.01	-4.664	0.0456	22	0.0093	244.3	0.0053
Bcl6(Zf)/Liver-Bcl6-ChIP-Seq(GSE31578)/Homer	NNNCTTTCCAGGAAA	0.01	-4.63	0.0466	339	0.1441	5848	0.1276
PU.1-IRF(ETS:IRF)/Bcell-PU.1-ChIP-Seq(GSE21512)/Homer	MGGAAGTGAAAC	0.01	-4.615	0.0468	380	0.1615	6609.3	0.1442

### Sheet: ExN1_DAR_hess_knownResults
Motif Name	Consensus	P-value	Log P-value	q-value (Benjamini)	# of Target Sequences with Motif(of 681)	% of Target Sequences with Motif	# of Background Sequences with Motif(of 47934)	% of Background Sequences with Motif
CTCF(Zf)/CD4+-CTCF-ChIP-Seq(Barski_et_al.)/Homer	AYAGTGCCMYCTRGTGGCCA	1e-17	-40.3	0	35	0.0514	364.3	0.0076
BORIS(Zf)/K562-CTCFL-ChIP-Seq(GSE32465)/Homer	CNNBRGCGCCCCCTGSTGGC	1e-13	-31.66	0	42	0.0617	702.7	0.0147
Fos(bZIP)/TSC-Fos-ChIP-Seq(GSE110950)/Homer	NDATGASTCAYN	1e-10	-25.1	0	72	0.1057	2106	0.0439
Fra1(bZIP)/BT549-Fra1-ChIP-Seq(GSE46166)/Homer	NNATGASTCATH	1e-10	-23.19	0	67	0.0984	1969.3	0.0411
BATF(bZIP)/Th17-BATF-ChIP-Seq(GSE39756)/Homer	DATGASTCAT	1e-09	-21.39	0	74	0.1087	2388.2	0.0498
AP-1(bZIP)/ThioMac-PU.1-ChIP-Seq(GSE21512)/Homer	VTGACTCATC	1e-08	-19.7	0	82	0.1204	2882.1	0.0601
Atf3(bZIP)/GBM-ATF3-ChIP-Seq(GSE33912)/Homer	DATGASTCATHN	1e-08	-19.56	0	74	0.1087	2494.3	0.052
Fra2(bZIP)/Striatum-Fra2-ChIP-Seq(GSE43429)/Homer	GGATGACTCATC	1e-08	-19.34	0	58	0.0852	1746.4	0.0364
JunB(bZIP)/DendriticCells-Junb-ChIP-Seq(GSE36099)/Homer	RATGASTCAT	1e-08	-18.67	0	62	0.091	1967.9	0.041
Smad3(MAD)/NPC-Smad3-ChIP-Seq(GSE36673)/Homer	TWGTCTGV	1e-06	-16.09	0	257	0.3774	13639.8	0.2845
Egr1(Zf)/K562-Egr1-ChIP-Seq(GSE32465)/Homer	TGCGTGGGYG	1e-06	-15.36	0	75	0.1101	2824.8	0.0589
Fosl2(bZIP)/3T3L1-Fosl2-ChIP-Seq(GSE56872)/Homer	NATGASTCABNN	1e-06	-14.59	0	40	0.0587	1162.8	0.0242
Jun-AP1(bZIP)/K562-cJun-ChIP-Seq(GSE31477)/Homer	GATGASTCATCN	1e-06	-13.87	0	32	0.047	846.8	0.0177
Egr2(Zf)/Thymocytes-Egr2-ChIP-Seq(GSE34254)/Homer	NGCGTGGGCGGR	1e-05	-13.54	0	26	0.0382	613.7	0.0128
WT1(Zf)/Kidney-WT1-ChIP-Seq(GSE90016)/Homer	MCTCCCMCRCAB	1e-05	-12.96	0.0001	67	0.0984	2589.5	0.054
Smad4(MAD)/ESC-SMAD4-ChIP-Seq(GSE29422)/Homer	VBSYGTCTGG	1e-05	-11.69	0.0002	152	0.2232	7642.8	0.1594
Tbr1(T-box)/Cortex-Tbr1-ChIP-Seq(GSE71384)/Homer	AAGGTGTKAA	0.0001	-11.42	0.0003	127	0.1865	6159.8	0.1285
NF1-halfsite(CTF)/LNCaP-NF1-ChIP-Seq(Unpublished)/Homer	YTGCCAAG	0.0001	-11.16	0.0003	163	0.2394	8402.7	0.1752
BMYB(HTH)/Hela-BMYB-ChIP-Seq(GSE27030)/Homer	NHAACBGYYV	0.0001	-10.91	0.0004	123	0.1806	5986.5	0.1248
AMYB(HTH)/Testes-AMYB-ChIP-Seq(GSE44588)/Homer	TGGCAGTTGG	0.0001	-10.58	0.0006	126	0.185	6211	0.1295
Bach2(bZIP)/OCILy7-Bach2-ChIP-Seq(GSE44420)/Homer	TGCTGAGTCA	0.0001	-10.43	0.0006	25	0.0367	691.6	0.0144
Rfx2(HTH)/LoVo-RFX2-ChIP-Seq(GSE49402)/Homer	GTTGCCATGGCAACM	0.0001	-9.976	0.0009	15	0.022	306.5	0.0064
Olig2(bHLH)/Neuron-Olig2-ChIP-Seq(GSE30882)/Homer	RCCATMTGTT	0.0001	-9.486	0.0015	173	0.254	9305	0.194
Tgif2(Homeobox)/mES-Tgif2-ChIP-Seq(GSE55404)/Homer	TGTCANYT	0.0001	-9.414	0.0015	268	0.3935	15544.1	0.3242
SCL(bHLH)/HPC7-Scl-ChIP-Seq(GSE13511)/Homer	AVCAGCTG	0.0001	-9.385	0.0015	376	0.5521	22985.7	0.4794
NeuroG2(bHLH)/Fibroblast-NeuroG2-ChIP-Seq(GSE75910)/Homer	ACCATCTGTT	0.001	-8.811	0.0025	146	0.2144	7713.8	0.1609
BHLHA15(bHLH)/NIH3T3-BHLHB8.HA-ChIP-Seq(GSE119782)/Homer	NAMCAGCTGK	0.001	-8.768	0.0025	135	0.1982	7033.6	0.1467
NeuroD1(bHLH)/Islet-NeuroD1-ChIP-Seq(GSE30298)/Homer	GCCATCTGTT	0.001	-8.706	0.0026	83	0.1219	3897.8	0.0813
Twist2(bHLH)/Myoblast-Twist2.Ty1-ChIP-Seq(GSE127998)/Homer	MCAGCTGBYH	0.001	-8.491	0.0031	164	0.2408	8908.8	0.1858
Atoh1(bHLH)/Cerebellum-Atoh1-ChIP-Seq(GSE22111)/Homer	VNRVCAGCTGGY	0.001	-8.134	0.0043	109	0.1601	5530.1	0.1153
TCF4(bHLH)/SHSY5Y-TCF4-ChIP-Seq(GSE96915)/Homer	SMCATCTGKH	0.001	-8.006	0.0047	143	0.21	7663.1	0.1598
Tgif1(Homeobox)/mES-Tgif1-ChIP-Seq(GSE55404)/Homer	YTGWCADY	0.001	-7.721	0.0061	245	0.3598	14374.8	0.2998
RFX(HTH)/K562-RFX3-ChIP-Seq(SRA012198)/Homer	CGGTTGCCATGGCAAC	0.001	-7.66	0.0063	12	0.0176	262.5	0.0055
NF-E2(bZIP)/K562-NFE2-ChIP-Seq(GSE31477)/Homer	GATGACTCAGCA	0.001	-7.519	0.007	10	0.0147	193.2	0.004
MafA(bZIP)/Islet-MafA-ChIP-Seq(GSE30298)/Homer	TGCTGACTCA	0.001	-7.221	0.0092	75	0.1101	3616.7	0.0754
Bach1(bZIP)/K562-Bach1-ChIP-Seq(GSE31477)/Homer	AWWNTGCTGAGTCAT	0.01	-6.844	0.013	9	0.0132	175.1	0.0037
Twist(bHLH)/HMLE-TWIST1-ChIP-Seq(Chang_et_al)/Homer	VCAKCTGGNNNCCAGMTGBN	0.01	-6.793	0.0133	19	0.0279	595.9	0.0124
PRDM9(Zf)/Testis-DMC1-ChIP-Seq(GSE35498)/Homer	ADGGYAGYAGCATCT	0.01	-6.556	0.0165	49	0.072	2191.5	0.0457
KLF14(Zf)/HEK293-KLF14.GFP-ChIP-Seq(GSE58341)/Homer	RGKGGGCGKGGC	0.01	-6.412	0.0185	160	0.2349	9064	0.189
X-box(HTH)/NPC-H3K4me1-ChIP-Seq(GSE16256)/Homer	GGTTGCCATGGCAA	0.01	-6.324	0.0197	13	0.0191	349.2	0.0073
ZNF341(Zf)/EBV-ZNF341-ChIP-Seq(GSE113194)/Homer	GGAACAGCCG	0.01	-6.226	0.0212	65	0.0954	3158.7	0.0659
Rfx1(HTH)/NPC-H3K4me1-ChIP-Seq(GSE16256)/Homer	KGTTGCCATGGCAA	0.01	-6.221	0.0212	21	0.0308	723.4	0.0151
RBPJ:Ebox(?,bHLH)/Panc1-Rbpj1-ChIP-Seq(GSE47459)/Homer	GGGRAARRGRMCAGMTG	0.01	-6.074	0.0235	35	0.0514	1462.6	0.0305
Nrf2(bZIP)/Lymphoblast-Nrf2-ChIP-Seq(GSE37589)/Homer	HTGCTGAGTCAT	0.01	-6.051	0.0236	8	0.0117	160.8	0.0034
HIC1(Zf)/Treg-ZBTB29-ChIP-Seq(GSE99889)/Homer	TGCCAGCB	0.01	-5.436	0.0426	194	0.2849	11531.9	0.2405
NF1:FOXA1(CTF,Forkhead)/LNCAP-FOXA1-ChIP-Seq(GSE27824)/Homer	WNTGTTTRYTTTGGCA	0.01	-5.416	0.0426	8	0.0117	178.4	0.0037
